# Transcriptomic disruption and functional hypoactivity in DYT-*SGCE* MGE-patterned inhibitory neurons

**DOI:** 10.1101/2024.12.19.629430

**Authors:** Zongze Li, Laura Abram, Maria Cruz-Santos, Olena Petter, Kathryn J Peall

## Abstract

Myoclonus Dystonia is a dystonic movement disorder caused by *SGCE* mutations, the underlying pathophysiology for which remains unclear. Here, we evaluated the impact of *SGCE* mutations on medial ganglionic eminence (MGE)-derived GABAergic neurons using patient-derived induced pluripotent and gene edited embryonic stem cell lines, each compared to their isogenic wild-type control. No significant differences were observed in markers of neuronal development however, single-cell RNA sequencing demonstrated transcriptomic dysregulation in genes related to axonal organization, synaptic signalling, and action potential generation in the *SGCE* -mutation harbouring neurons. Functional assays demonstrated reduced neurite outgrowth, lower calcium responses to GABA, and decreased neuronal excitability and network activity in the *SGCE* -mutant neurons. These findings contrast with the hyperexcitable phenotype previously observed in *SGCE* -mutant cortical glutamatergic neurons. Collectively, this supports loss of neuronal inhibitory activity, and disruption to the neuronal excitatory/inhibitory balance in motor circuits, in contributing to the overall hyperkinetic clinical phenotype in Myoclonus Dystonia.
