## Supplementary material for "Transcriptomic disruption and functional hypoactivity in DYT-*SGCE* MGE-patterned inhibitory neurons": Supplementary_Data_1.xlsx

### Sheet: Sheet 1
hgnc_symbol	module	supermodule	dim_1	dim_2
HES4	3	1	0.927532	1.3933
ISG15	1	1	2.64684	5.54235
C1QTNF12	1	1	1.35759	5.82674
PUSL1	2	1	-0.409177	-7.23064
MXRA8	1	1	2.66271	6.17188
AURKAIP1	2	1	-1.47932	-7.59888
MMP23B	2	1	-2.04881	-6.9591
RER1	2	1	-3.0366	-6.74846
HES5	3	1	1.46996	1.63371
ERRFI1	3	1	3.47263	-0.706769
ENO1	2	1	-0.961511	-6.46349
SLC25A33	2	1	-1.24408	-6.01374
RBP7	1	1	0.510184	5.62255
SRM	2	1	-2.54357	-7.6403
NPPA	3	1	1.91859	-0.0600465
DHRS3	1	1	3.2114	6.22868
PDPN	3	1	1.57942	2.28828
EPHA2	3	1	1.01178	1.71524
MFAP2	1	1	2.02759	5.7934
SDHB	2	1	-2.98534	-6.38873
IGSF21	3	1	2.02588	-2.20167
ECE1	1	1	2.67158	6.03425
ALPL	1	1	1.55262	5.36952
ID3	1	1	3.54784	2.36673
GRHL3	1	1	1.74102	5.91836
RHCE	2	1	-1.22065	-7.31782
SLC30A2	2	1	-1.80042	-4.42474
HMGN2	4	2	-8.1408	3.60696
SESN2	2	1	-0.698197	-5.22937
FABP3	2	1	-1.42567	-7.7861
CCDC28B	3	1	1.77161	-1.97081
FAM229A	2	1	-1.8045	-4.4165
ZBTB8OS	2	1	-3.02995	-6.62276
TMEM54	2	1	-1.85857	-5.42288
CLSPN	4	2	-7.29965	3.69987
CDCA8	4	2	-9.05165	3.9662
YRDC	2	1	-0.501112	-7.82772
C1orf122	2	1	-2.35591	-7.64816
RRAGC	2	1	-0.375769	-7.71434
MYCL	2	1	-1.79375	-4.36449
MFSD2A	2	1	-0.601828	-7.31124
PPT1	1	1	3.37897	2.94714
CITED4	3	1	1.6795	-2.54707
EDN2	1	1	3.3658	6.17267
YBX1	2	1	-2.01363	-8.06399
P3H1	1	1	2.37629	5.6576
SLC2A1	3	1	0.807181	1.73337
EBNA1BP2	2	1	-1.91004	-7.18744
CDC20	4	2	-9.34681	3.6699
MED8	2	1	-1.44068	-7.61054
ATP6V0B	2	1	-0.938499	-7.35391
KIF2C	4	2	-9.37437	3.77518
UROD	2	1	-3.4891	-6.00153
FAF1	2	1	-2.17563	-7.22733
CDKN2C	4	2	-8.9482	4.59676
RAB3B	3	1	2.63989	-1.74085
GLIS1	2	1	-2.08615	-6.98919
PCSK9	1	1	2.50289	7.00356
PLPP3	1	1	3.6712	2.73725
JUN	3	1	1.0883	0.0542092
NFIA	1	1	2.90907	3.20527
ROR1	1	1	3.20369	6.36406
GNG12	1	1	3.23096	4.57277
DIRAS3	3	1	3.31899	0.174144
WLS	1	1	3.82542	3.17681
RPE65	1	1	2.57881	2.34632
DEPDC1	4	2	-8.38361	4.59133
TYW3	2	1	-2.44903	-5.10275
LHX8	3	1	2.32994	-2.09421
IFI44L	3	1	1.59869	2.33516
GNG5	3	1	1.09413	1.63484
TGFBR3	1	1	4.18393	5.40194
ARHGAP29	1	1	2.93564	5.78253
F3	1	1	3.39465	2.45439
CNN3	1	1	2.89502	2.37113
PALMD	1	1	3.72533	3.41391
VCAM1	3	1	2.02932	1.96215
S1PR1	1	1	3.33189	2.48976
OLFM3	1	1	2.25099	3.70328
COL11A1	1	1	3.25515	4.75579
NTNG1	3	1	3.81455	0.782059
GPSM2	4	2	-9.47808	3.24316
PSRC1	4	2	-8.36509	4.5152
LAMTOR5	2	1	-1.79948	-7.63757
WNT2B	3	1	4.13192	1.20409
RHOC	2	1	-2.93969	-5.54449
BCAS2	2	1	-1.31983	-7.39424
SIKE1	2	1	-0.755016	-7.87304
NGF	1	1	2.51626	6.91862
SLC22A15	2	1	-2.00845	-5.86111
PHGDH	1	1	2.98851	3.71295
FAM72B	4	2	-9.08256	3.94133
FAM72C	4	2	-9.47561	3.14561
FAM72D	4	2	-9.22069	4.73519
ANP32E	4	2	-8.90994	4.07491
CA14	1	1	3.251	2.51477
C1orf54	2	1	-2.48924	-7.31046
ECM1	2	1	-2.259	-6.48156
SELENBP1	1	1	2.00839	5.18078
S100A10	1	1	3.19868	4.95844
S100A11	1	1	2.68765	5.49412
TCHH	2	1	-0.905115	-5.54846
S100A6	1	1	2.4128	5.62062
S100A16	1	1	2.53203	6.93185
S100A13	2	1	-2.45621	-6.93074
RAB13	3	1	1.01632	1.77276
KCNN3	1	1	3.68768	3.3516
PBXIP1	1	1	3.16576	4.55726
SHC1	1	1	2.4098	5.73163
CKS1B	4	2	-8.78741	3.87353
LENEP	2	1	-2.51911	-5.38082
KRTCAP2	2	1	-1.88989	-7.87493
SCAMP3	2	1	-0.655536	-6.87535
LMNA	1	1	2.59091	5.73065
BCAN	1	1	3.50482	2.27423
NES	1	1	2.87771	2.38838
CRABP2	3	1	1.50925	-1.81416
HDGF	4	2	-9.20643	3.47324
NTRK1	3	1	2.24126	-2.1047
CADM3	3	1	1.98131	-1.94426
TAGLN2	1	1	3.24526	4.59898
ATP1A2	1	1	3.27909	2.95929
PEA15	1	1	2.94515	2.30248
NHLH1	1	1	5.38624	2.94707
TSTD1	3	1	1.51764	-2.16181
PFDN2	2	1	-2.20706	-7.89294
HSPA6	2	1	-1.42583	-5.51122
RGS4	1	1	0.671021	5.67697
RGS5	1	1	3.08574	4.38216
NUF2	4	2	-9.13936	3.77432
MGST3	2	1	-2.44245	-7.27536
TMCO1	2	1	-1.01888	-7.27006
SUCO	2	1	-1.00045	-7.05094
ANKRD45	1	1	5.15842	4.8918
ANGPTL1	1	1	3.65435	2.33981
QSOX1	1	1	2.17636	5.8763
GLUL	1	1	3.06234	2.40786
RGS16	3	1	1.63207	0.715057
LAMC2	3	1	4.07542	-0.388602
HMCN1	1	1	3.31485	6.09287
RGS2	3	1	1.43971	0.170958
GLRX2	2	1	-2.83135	-6.17518
ASPM	4	2	-9.09401	4.54006
CRB1	3	1	2.43915	-0.68236
KIF14	4	2	-9.50184	3.1047
TNNI1	2	1	-0.0460749	-6.72008
CSRP1	1	1	2.58567	5.52128
TIMM17A	2	1	-0.771117	-7.12647
GPR37L1	1	1	3.55567	2.0959
LGR6	1	1	2.79876	6.03185
UBE2T	4	2	-8.58411	3.99102
ADIPOR1	2	1	-1.01099	-6.98392
BTG2	3	1	2.96448	1.41807
PRELP	1	1	3.08775	3.65195
LAX1	3	1	1.64589	0.74764
NUAK2	1	1	3.64909	4.17495
KLHDC8A	1	1	3.29029	2.35292
FAM72A	4	2	-9.50605	3.05147
PLXNA2	3	1	3.37743	-0.305411
G0S2	2	1	-2.0999	-5.7642
NEK2	4	2	-9.14999	4.46491
DTL	4	2	-6.52265	3.71578
ATF3	2	1	-1.7712	-6.28018
PROX1	3	1	3.16124	1.03832
CENPF	4	2	-9.31364	3.89424
USH2A	3	1	3.65889	0.487147
LYPLAL1	2	1	-2.8065	-6.4841
LEFTY2	1	1	2.07385	4.11761
MRPL55	2	1	-1.08177	-7.62103
ACTA1	2	1	-2.34287	-7.03201
GALNT2	1	1	2.65801	5.62295
AGT	1	1	0.160871	3.7868
CHRM3	3	1	4.21784	-0.462474
NLRP3	2	1	-1.82113	-4.35123
OR2L13	1	1	2.19083	3.61329
PXDN	1	1	2.20133	5.8067
ADI1	1	1	3.11848	4.48797
SOX11	3	1	1.70459	-0.0591858
ID2	3	1	0.412113	-3.65645
ITGB1BP1	2	1	-2.7699	-7.08706
RRM2	4	2	-7.02569	3.87359
VSNL1	3	1	3.90472	-0.291652
KCNS3	2	1	-1.23313	-5.79696
LAPTM4A	2	1	-0.81232	-6.65336
SDC1	4	2	-6.82084	3.82799
TP53I3	1	1	3.10022	4.16923
POMC	1	1	2.03961	4.031
CENPA	4	2	-9.32565	3.94503
OST4	2	1	-1.86886	-8.11218
CGREF1	2	1	-2.34264	-6.53314
UCN	2	1	-0.265242	-6.02313
NRBP1	2	1	-1.52255	-6.80319
KRTCAP3	2	1	-1.89941	-4.48827
FOSL2	1	1	3.06395	5.51698
PLB1	3	1	3.96376	-0.142952
GALNT14	3	1	2.87818	0.031136
LTBP1	1	1	2.98204	4.12224
CDC42EP3	3	1	2.55928	-1.8669
CYP1B1	1	1	3.19025	6.35674
MORN2	2	1	-3.53168	-5.9498
ZFP36L2	3	1	1.67765	1.9106
SIX3	1	1	2.35768	3.43529
CRIPT	2	1	-1.73216	-7.39379
EML6	3	1	3.94769	-0.268705
EFEMP1	1	1	3.23792	5.39119
MDH1	2	1	-1.02428	-7.28169
GFPT1	2	1	-0.559368	-7.02681
TGFA	1	1	1.60151	6.01941
NAGK	2	1	-0.901331	-6.16967
SFXN5	1	1	3.68595	2.78173
PRADC1	2	1	-0.828528	-7.08051
ACTG2	1	1	2.51105	6.87674
BOLA3	2	1	-2.93782	-6.95318
MTHFD2	2	1	-0.682808	-5.16872
AUP1	2	1	-1.29051	-6.75974
POLE4	2	1	-1.94102	-8.00021
EVA1A	1	1	3.12057	6.31504
SUCLG1	2	1	-1.24707	-7.78889
TMSB10	3	1	1.77515	-2.15232
CAPG	2	1	-2.1209	-6.90104
RNF181	2	1	-1.77415	-8.02125
ATOH8	1	1	3.31506	2.68035
NCAPH	4	2	-8.08889	4.26364
ARID5A	3	1	2.04081	-1.46372
FHL2	1	1	2.78789	4.49636
ST6GAL2	3	1	3.9261	-0.748378
SULT1C2	2	1	-1.76005	-5.83945
SULT1C4	3	1	2.02869	2.17454
BUB1	4	2	-8.82116	4.64782
NT5DC4	2	1	-2.3946	-5.30334
CKAP2L	4	2	-9.34558	3.2959
C1QL2	3	1	1.5103	1.59837
DBI	3	1	3.09522	1.09092
GYPC	1	1	3.66511	7.78949
LYPD1	3	1	2.23139	2.20257
MCM6	4	2	-6.60177	3.70772
CXCR4	3	1	1.97144	2.02817
THSD7B	1	1	0.61065	5.71675
LYPD6B	1	1	1.32083	5.73649
MMADHC	2	1	-1.0174	-7.63483
RND3	3	1	1.8406	0.00733469
RPRM	2	1	-1.47096	-5.65413
NR4A2	3	1	3.98356	-0.945833
SPC25	4	2	-7.86027	3.80502
DHRS9	2	1	-2.21035	-5.39622
LRP2	1	1	2.7476	3.71823
GAD1	3	1	3.05024	-0.575352
GORASP2	2	1	-0.884558	-7.07629
DLX1	3	1	1.69854	0.265993
DLX2	3	1	1.76112	0.0612078
ITGA6	1	1	3.3774	2.55508
SP9	3	1	1.92102	-0.103206
CHRNA1	1	1	3.73502	7.84147
CHN1	1	1	3.27055	4.36776
PDE1A	3	1	2.28484	-0.166327
FRZB	1	1	3.85644	4.03331
GULP1	2	1	-1.85041	-4.41774
COL3A1	1	1	3.21123	6.40908
COL5A2	1	1	2.03399	5.57278
MSTN	1	1	2.51275	7.11249
NABP1	1	1	2.84916	6.26305
TMEFF2	3	1	4.04873	-0.562004
COQ10B	2	1	-0.346081	-7.51481
HSPE1	2	1	-2.06394	-6.19861
SGO2	4	2	-7.52263	4.3429
NDUFB3	2	1	-2.81034	-6.74869
NRP2	3	1	3.11956	-1.48027
FZD5	1	1	2.4645	3.82811
CPS1	1	1	3.64744	2.94003
ERBB4	3	1	3.05963	0.190575
VWC2L	4	2	-6.20294	3.43609
FN1	1	1	1.80756	5.90793
PECR	3	1	2.37247	-0.982017
IGFBP2	3	1	0.99378	1.79441
IGFBP5	1	1	4.11546	5.34924
CYP27A1	1	1	2.10723	4.87637
WNT10A	2	1	-2.17241	-5.71775
FEV	3	1	3.64056	0.378748
TUBA4A	2	1	-0.1389	-6.95213
PTPRN	3	1	3.48462	-0.623194
RESP18	2	1	-2.45158	-6.81244
ASIC4	3	1	2.3834	-2.07444
CHPF	2	1	-0.56874	-7.0042
OBSL1	2	1	-2.68091	-6.39031
SCG2	3	1	2.75966	-1.63639
SERPINE2	3	1	2.54008	-1.84639
COL4A4	1	1	3.24929	6.31335
ITM2C	1	1	2.95744	2.30533
ECEL1	3	1	2.20427	-2.1127
EFHD1	1	1	0.255123	3.80129
HJURP	4	2	-9.2795	3.60031
SH3BP4	2	1	-1.85702	-4.37422
GBX2	3	1	2.51834	-1.98223
COL6A3	1	1	3.78587	7.93184
RAMP1	1	1	3.13742	4.56269
HES6	3	1	1.69935	0.630383
TWIST2	1	1	3.84866	4.04168
OTOS	2	1	-1.72334	-7.17057
GPC1	3	1	2.14678	2.16577
DUSP28	2	1	-2.60679	-7.47196
AGXT	2	1	-2.79093	-4.73765
DTYMK	4	2	-8.15268	4.50852
ITPR1	1	1	0.649231	3.90143
BHLHE40	2	1	-1.9054	-6.21253
LMCD1	1	1	0.120562	3.91641
FANCD2	4	2	-7.46107	3.90692
VHL	3	1	3.69659	0.308683
SLC6A1	3	1	3.48957	0.155187
TIMP4	1	1	0.263799	3.69155
NUP210	2	1	-2.77023	-5.76149
WNT7A	3	1	1.31734	1.54492
LSM3	2	1	-0.882799	-8.05816
GRIP2	1	1	0.951058	5.66302
DPH3	2	1	-1.78584	-6.41014
CMTM7	1	1	2.53638	5.90875
TMPPE	3	1	3.64974	0.980557
ULK4	2	1	-2.89171	-5.98141
CCK	3	1	3.73057	-0.328079
KIF15	4	2	-7.70998	4.04712
KLHL18	2	1	-3.02319	-5.91544
ELP6	3	1	0.427226	-3.62174
NDUFAF3	2	1	-2.85466	-6.96801
LAMB2	1	1	3.1684	4.54644
TCTA	2	1	-3.02222	-5.68808
CAMKV	3	1	2.54157	-1.56528
ZMYND10	1	1	5.33275	2.99526
CYB561D2	2	1	-2.96871	-6.21983
MANF	3	1	0.545963	1.71278
GRM2	3	1	3.53771	-0.289476
POC1A	4	2	-9.33796	3.15309
GLYCTK	3	1	3.68992	0.651524
TNNC1	1	1	2.51956	7.04259
TKT	3	1	1.38845	2.2694
ARF4	2	1	-1.03654	-7.52141
FLNB	1	1	2.31679	5.23687
FAM107A	3	1	2.14151	2.1638
FEZF2	3	1	1.69074	2.40596
SYNPR	3	1	2.14913	-1.69437
FRMD4B	4	2	-9.13226	4.56705
MITF	1	1	3.87396	4.07008
PROK2	3	1	4.25482	-0.639966
CADM2	3	1	3.17521	0.786352
VGLL3	1	1	3.66961	3.24952
CHMP2B	2	1	-1.5659	-7.30427
EPHA3	1	1	3.5971	2.25901
COL8A1	1	1	3.28977	4.88763
CMSS1	2	1	-1.57341	-7.60878
TMEM45A	2	1	-2.44827	-6.99051
TFG	1	1	2.99933	4.27711
ABI3BP	1	1	2.04958	4.07542
ALCAM	1	1	3.11955	4.51188
CD47	1	1	0.313803	3.61448
DPPA4	1	1	2.15349	4.13274
ABHD10	2	1	-0.871067	-6.27596
TAGLN3	3	1	1.70677	-0.106528
ATG3	2	1	-2.9337	-6.43303
CCDC80	1	1	2.85679	5.79769
GAP43	3	1	2.51534	-1.71737
COX17	2	1	-2.1506	-7.87745
FSTL1	1	1	3.08173	4.8065
EAF2	2	1	-1.84567	-7.18321
PARP9	1	1	2.98105	4.24835
PARP14	1	1	3.14394	4.50797
HSPBAP1	2	1	-2.38024	-5.13699
SLC12A8	2	1	-2.21961	-5.12776
MGLL	2	1	-2.48899	-6.37237
SEC61A1	2	1	-0.704356	-6.70222
RPN1	2	1	-0.813753	-6.25909
TRH	3	1	2.23265	-2.13748
NUDT16	2	1	-2.05428	-6.27899
MRPL3	2	1	-2.83636	-6.64538
CPNE4	1	1	2.42213	3.80502
TMEM108	1	1	1.2829	5.78933
SRPRB	2	1	-1.04259	-7.1271
AMOTL2	1	1	3.41956	4.76135
CEP70	2	1	-2.68828	-6.79582
MRPS22	2	1	-1.488	-7.08031
RBP1	1	1	2.29618	5.59839
CHST2	3	1	3.93562	-0.852324
ZIC4	3	1	2.2203	-2.11962
ZIC1	3	1	2.19076	-2.08527
SERP1	2	1	-0.735008	-7.31069
SSR3	2	1	-1.35129	-7.06197
VEPH1	2	1	-2.90611	-5.84392
SMC4	4	2	-8.60759	3.79139
TRIM59	4	2	-8.83516	3.87952
SERPINI1	3	1	3.73408	-0.04318
CLDN11	1	1	2.81817	6.08118
ECT2	4	2	-9.33947	3.24512
DNAJC19	2	1	-2.9135	-6.79828
SOX2	3	1	1.53208	1.31597
ALG3	2	1	-1.15732	-7.18219
RFC4	2	1	-1.23081	-7.01058
RPL39L	2	1	-2.36695	-7.77374
MASP1	3	1	1.69208	1.53368
SST	3	1	2.87356	-0.131718
CLDN1	1	1	2.14843	6.03871
HES1	3	1	1.23475	1.86598
FAM43A	3	1	0.402737	-3.67004
TNK2	3	1	3.04679	1.03339
SLBP	2	1	-1.058	-6.72682
TACC3	4	2	-8.46747	4.64624
CYTL1	1	1	3.13591	6.47152
HTRA3	2	1	-1.8695	-7.20133
HS3ST1	1	1	0.958699	5.71881
NCAPG	4	2	-9.35086	3.18491
SLIT2	1	1	3.27495	3.93623
SOD3	1	1	4.14503	5.35404
KLHL5	1	1	0.265077	3.63936
LIMCH1	1	1	3.31243	4.08874
SHISA3	4	2	-9.18881	4.70563
GABRA2	3	1	3.78684	-0.740541
COMMD8	2	1	-3.04757	-6.429
OCIAD1	2	1	-0.997515	-6.49421
GSX2	3	1	1.57419	1.07189
PDGFRA	3	1	3.1118	1.03111
NMU	4	2	-9.04677	3.92912
HOPX	1	1	3.28865	2.69846
POLR2B	3	1	1.00601	1.37082
IGFBP7	1	1	1.81398	5.90295
ENAM	2	1	-1.25838	-6.28305
UTP3	2	1	-1.36483	-6.82507
NPFFR2	1	1	3.31018	2.76183
SHROOM3	1	1	3.39353	4.53841
FGF5	1	1	2.51963	7.02292
BMP3	1	1	2.28042	6.09032
GPAT3	1	1	0.68661	5.58824
NKX6-1	1	1	5.37306	5.00861
NUDT9	2	1	-1.99574	-6.47972
SPARCL1	1	1	3.18416	3.34388
SPP1	3	1	4.24015	-0.581679
HERC5	3	1	1.15649	1.50294
SNCA	2	1	-0.118128	-5.95822
PDLIM5	1	1	3.39946	3.20765
CENPE	4	2	-9.04359	4.66744
NPNT	1	1	3.41125	3.16676
COL25A1	3	1	3.95918	-0.823189
PLA2G12A	2	1	-2.55595	-5.78022
UGT8	2	1	-1.47105	-6.02166
PRSS12	1	1	1.63106	5.45024
MAD2L1	4	2	-8.97698	3.99217
NDNF	1	1	3.06304	6.33729
ANXA5	1	1	3.01293	4.45919
CCNA2	4	2	-8.95395	4.48935
BBS7	2	1	-2.18376	-6.57815
SPRY1	1	1	2.4459	4.11787
PGRMC2	3	1	1.58146	1.58969
SLC7A11	1	1	3.65363	4.00789
MND1	4	2	-8.16321	3.63773
SFRP2	3	1	1.4778	1.56567
LRAT	1	1	3.74247	3.14394
GRIA2	3	1	3.58333	-0.744027
TMEM144	2	1	-2.18829	-5.24998
NPY1R	3	1	4.11416	-0.659849
SPOCK3	3	1	3.8708	-0.726241
PALLD	1	1	3.04961	4.51927
HMGB2	4	2	-9.26164	3.86665
SCRG1	1	1	2.76607	4.70274
GPM6A	3	1	2.22385	-1.76807
CENPU	4	2	-7.16912	3.82324
SLC25A4	2	1	-0.693813	-6.00438
PDLIM3	3	1	1.78922	1.93299
SORBS2	1	1	3.68939	3.9319
SEMA5A	1	1	2.22998	4.16942
ROPN1L	1	1	5.34455	2.97882
ZNF622	2	1	-0.442036	-7.67529
CDH6	1	1	3.50216	3.28314
NPR3	1	1	3.31876	5.49109
IL7R	1	1	3.39212	5.28172
CAPSL	1	1	5.28702	2.97043
SLC1A3	1	1	2.9912	3.13622
LIFR	1	1	3.39181	2.46767
DAB2	1	1	2.33287	5.42247
PLCXD3	1	1	4.01935	3.16967
OXCT1	1	1	3.22182	4.06382
SELENOP	1	1	1.15201	5.45872
HMGCS1	2	1	0.271313	-6.9812
FGF10	1	1	2.0337	3.95834
ISL1	3	1	2.04163	-1.49355
PELO	2	1	-0.518611	-7.61841
ITGA2	1	1	4.66476	3.07601
FST	3	1	0.951195	1.4975
CDC20B	1	1	5.38268	2.94811
GPX8	1	1	2.4896	5.79764
CCNO	1	1	5.3547	2.96544
PLPP1	1	1	3.34522	5.98402
PLK2	3	1	1.27463	1.0804
DEPDC1B	4	2	-8.20427	4.51488
SMIM15	2	1	-1.29769	-7.35505
SREK1IP1	3	1	1.30964	0.036978
CENPK	4	2	-7.18603	3.97779
PIK3R1	3	1	2.83142	-1.31524
SLC30A5	2	1	-1.2505	-6.94203
CCNB1	4	2	-9.25411	4.07651
CENPH	4	2	-7.89819	3.57241
TAF9	2	1	-2.10257	-7.68611
FOXD1	2	1	-1.9843	-5.43555
ENC1	3	1	3.03351	-1.54109
IQGAP2	3	1	1.96696	2.01925
F2RL2	1	1	5.35965	5.0022
CRHBP	3	1	4.05694	-0.49415
DHFR	4	2	-6.89992	3.93159
VCAN	1	1	1.28361	5.66822
HAPLN1	1	1	3.78348	7.91997
EDIL3	3	1	3.16626	-0.244586
ADGRV1	1	1	3.29234	3.63341
NR2F1	1	1	2.52739	2.8236
FAM81B	1	1	5.32044	2.99017
GPR150	2	1	-2.5233	-6.18242
ELL2	1	1	2.72176	6.0121
PCSK1	3	1	1.39504	0.894893
LIX1	3	1	1.76519	2.05048
EFNA5	1	1	2.50635	2.94025
CAMK4	3	1	3.72127	-0.618633
STARD4	2	1	0.222863	-6.95398
REEP5	2	1	-3.20004	-5.83727
CDO1	1	1	3.6645	4.06023
LOX	1	1	3.16789	6.42218
SNX2	2	1	-2.95724	-6.32497
LMNB1	4	2	-8.74573	4.30827
PRRC1	2	1	-1.07649	-6.36376
FBN2	1	1	1.7693	5.46523
P4HA2	2	1	-0.786387	-6.62226
PDLIM4	1	1	2.84831	4.47109
UQCRQ	2	1	-2.10146	-7.7099
SAR1B	2	1	-0.505404	-7.20924
CXCL14	1	1	1.55703	5.48478
TGFBI	1	1	1.59137	6.07046
SMIM32	3	1	4.15252	-0.502742
SPOCK1	3	1	3.67961	-0.541021
KIF20A	4	2	-9.48856	3.10898
CDC25C	4	2	-8.5379	4.28679
EGR1	3	1	1.09232	0.0715399
ETF1	2	1	-1.53658	-6.9504
CXXC5	3	1	2.21096	-2.01106
CYSTM1	2	1	-1.7457	-6.96326
ANKHD1	2	1	-0.5791	-7.64143
SRA1	2	1	-2.50315	-7.06507
APBB3	2	1	-0.314553	-6.07192
CD14	3	1	0.381106	-3.68901
PCDH1	2	1	-0.515733	-6.16058
GNPDA1	2	1	-2.96689	-5.84952
PPP2R2B	3	1	2.54874	-1.79981
SPINK1	2	1	-2.68681	-4.9165
ADRB2	1	1	3.30926	5.54851
CD74	1	1	2.83346	3.94858
GPX3	1	1	1.59117	4.97586
ANXA6	1	1	2.65124	4.33725
GM2A	2	1	-1.60387	-6.24036
SPARC	1	1	3.0235	4.45633
FABP6	3	1	1.8916	-2.40168
PTTG1	4	2	-9.13274	3.99657
GABRB2	3	1	3.99128	-0.843349
GABRA1	3	1	4.05852	-0.805009
GABRG2	3	1	3.98885	-0.905411
HMMR	4	2	-8.72035	4.24177
WWC1	1	1	3.73939	2.846
SLIT3	1	1	3.82369	4.08936
DUSP1	3	1	1.12169	0.0325367
STC2	2	1	-0.739805	-5.23754
CPEB4	2	1	-0.632283	-6.2141
NSG2	3	1	2.18421	-1.9704
SNCB	2	1	-0.20203	-5.88728
MXD3	4	2	-8.92783	3.69042
PRELID1	2	1	-1.57349	-7.71649
SQSTM1	1	1	5.37822	5.00691
NRN1	2	1	-0.167161	-6.56981
C6orf52	2	1	-2.73671	-7.18761
TMEM14C	2	1	-2.79641	-7.14468
TMEM14B	2	1	-2.92706	-6.91471
ELOVL2	1	1	3.41187	2.65053
NEDD9	1	1	3.40965	3.90921
NOL7	2	1	-1.64136	-7.31413
CD83	1	1	0.754743	5.70177
RBM24	2	1	-1.83139	-4.40955
DEK	4	2	-7.9697	3.56477
ID4	1	1	2.73818	2.16828
SOX4	3	1	1.66273	-0.0884986
ACOT13	2	1	-2.90763	-7.04352
GMNN	4	2	-6.8477	3.80036
TRIM38	2	1	-1.85966	-4.39805
HLA-G	3	1	0.31058	-3.77533
HLA-A	1	1	2.90348	4.24165
PPP1R11	2	1	-3.23733	-6.23499
IER3	3	1	1.90402	-0.160779
TCF19	4	2	-6.75537	3.93323
HLA-C	2	1	-1.20589	-6.74764
HLA-B	2	1	-0.971997	-6.79558
MICA	1	1	2.49786	4.51803
MICB	2	1	-1.50749	-5.80839
CLIC1	1	1	2.9551	4.43148
HSPA1A	2	1	-1.3792	-5.50384
HSPA1B	2	1	-1.36044	-5.53211
NEU1	2	1	-0.94389	-7.59581
NELFE	2	1	-3.23707	-6.60876
HLA-DPA1	1	1	4.0977	5.27232
HLA-DPB1	2	1	-2.36759	-7.34723
KIFC1	4	2	-9.38712	3.14194
CUTA	2	1	-1.44071	-7.80636
UQCC2	2	1	-2.92857	-7.07495
IP6K3	2	1	-2.61066	-5.46631
PACSIN1	3	1	2.46933	-1.58703
SNRPC	2	1	-2.88116	-6.59591
CDKN1A	3	1	0.972671	1.53214
PIM1	2	1	-0.507004	-7.71598
MDFI	3	1	1.81827	2.04573
CCND3	2	1	-0.747528	-6.89782
MRPL2	2	1	-1.74145	-7.31534
SLC29A1	2	1	-2.43066	-5.12773
CLIC5	1	1	0.765229	5.64295
RCAN2	3	1	3.56219	-0.765905
TNFRSF21	1	1	3.57059	2.35347
C6orf141	1	1	5.31439	5.02122
MCM3	4	2	-6.52314	3.70848
TRAM2	1	1	2.93168	5.7889
KLHL31	2	1	-3.11656	-6.23674
LRRC1	1	1	1.53409	5.31233
COL9A1	4	2	-7.19891	3.9439
B3GAT2	4	2	-6.11216	3.44715
FILIP1	3	1	2.09009	-1.55512
TTK	4	2	-8.58922	4.33018
TPBG	1	1	3.586	4.531
ME1	1	1	3.29951	4.57786
PRSS35	1	1	3.81734	4.19442
NT5E	1	1	1.55859	6.03418
CNR1	3	1	4.08878	-0.452796
RRAGD	2	1	-1.74947	-6.53419
GRIK2	3	1	4.08818	-0.542975
OSTM1	2	1	-0.835221	-6.07297
SNX3	2	1	-2.97685	-5.97508
GPR6	3	1	0.457001	-3.61712
RPF2	2	1	-1.54619	-7.45811
TRAF3IP2	2	1	-2.80077	-6.0561
FAM229B	2	1	-2.34218	-7.77759
LAMA4	1	1	2.84258	4.38512
CEP85L	3	1	0.94231	1.40302
GJA1	1	1	3.69686	4.3138
PKIB	2	1	-0.387329	-5.84465
FABP7	3	1	1.79588	2.01018
TRDN	1	1	4.21767	3.27882
TPD52L1	2	1	-0.242219	-5.86631
CENPW	4	2	-8.12924	3.6872
LAMA2	1	1	1.47304	5.47501
MOXD1	1	1	0.620009	5.72276
SLC2A12	1	1	1.91624	5.92481
PERP	2	1	-2.29312	-6.66814
HEBP2	2	1	-2.54952	-6.87755
PHACTR2	1	1	3.02044	5.61682
STXBP5	3	1	3.89007	-0.130841
PCMT1	2	1	-1.01439	-7.43656
PPP1R14C	1	1	0.136814	3.80159
AKAP12	2	1	0.179331	-6.56672
MYCT1	2	1	-2.09772	-5.33422
FBXO5	4	2	-8.79177	4.4246
EZR	1	1	3.35143	4.07466
ACAT2	2	1	0.238949	-6.84869
TCP1	2	1	-1.07293	-7.66446
MPC1	2	1	-1.72467	-7.21591
RPS6KA2	1	1	1.18058	5.74139
SMOC2	1	1	2.59241	6.25537
DLL1	3	1	1.74708	0.670566
MAD1L1	2	1	-1.46158	-6.40181
TTYH3	1	1	3.53839	2.48665
MMD2	1	1	3.55345	2.24665
KDELR2	2	1	-0.736748	-7.32486
ZDHHC4	2	1	-2.75289	-6.96795
RPA3	2	1	-1.67847	-7.68094
NXPH1	3	1	3.07208	0.0851309
NDUFA4	2	1	-1.90402	-7.94469
THSD7A	3	1	3.66003	-0.585339
ARL4A	1	1	3.52864	3.72584
ETV1	3	1	3.12406	1.04444
SOSTDC1	1	1	1.85209	5.54132
TSPAN13	2	1	-0.627393	-6.92279
KLHL7	3	1	2.2043	-1.38961
GPNMB	2	1	-2.46825	-5.96283
NPY	3	1	4.15358	-0.455425
CYCS	2	1	-1.61038	-7.40889
CREB5	1	1	5.35918	4.9881
CPVL	2	1	-2.6655	-6.17686
ADCYAP1R1	1	1	3.40184	2.61233
BBS9	3	1	3.67994	0.530217
EEPD1	2	1	-2.16582	-5.36959
ANLN	4	2	-9.41211	3.12529
EPDR1	1	1	2.21465	6.07565
SFRP4	1	1	2.44794	6.20385
STARD3NL	2	1	-1.20721	-7.54884
RALA	2	1	-1.40352	-7.49348
STK17A	1	1	2.77692	4.15785
YKT6	2	1	-0.931408	-7.65299
IGFBP3	1	1	3.79828	7.94378
C7orf57	1	1	5.30487	3.034
UPP1	2	1	-3.31841	-5.71139
ABCA13	1	1	3.1663	4.30492
VWC2	3	1	3.47088	-0.00910737
SEC61G	2	1	-2.11618	-7.89249
EGFR	3	1	3.08265	1.07197
CHCHD2	1	1	3.23108	3.45899
CLDN3	2	1	-1.45814	-6.18994
CLDN4	1	1	1.61557	5.97549
ELN	1	1	2.75905	4.81766
STYXL1	2	1	-3.50978	-5.93709
MDH2	2	1	-1.80224	-7.85421
HSPB1	2	1	-1.89291	-5.6488
CD36	1	1	0.113463	3.84294
SEMA3C	1	1	3.19109	6.37148
CACNA2D1	3	1	3.61821	0.371991
SEMA3E	3	1	4.06162	-0.618223
SEMA3A	1	1	3.21037	3.91701
CDK6	1	1	2.88577	4.2218
CALCR	3	1	3.98053	-0.238511
TFPI2	1	1	2.78436	5.25269
GNG11	1	1	2.86761	4.9966
COL1A2	1	1	1.46004	5.78236
PEG10	3	1	2.69812	-1.74946
PON2	1	1	2.77518	4.11652
DLX6	3	1	2.23962	-0.0734325
DLX5	3	1	2.00896	-0.0888083
TAC1	3	1	4.12213	-0.464103
BRI3	2	1	-2.10878	-7.94422
NPTX2	2	1	-2.60832	-6.22963
MCM7	4	2	-6.72024	3.69529
AP4M1	4	2	-6.17222	3.47346
PCOLCE	1	1	1.19832	5.14323
ACHE	2	1	-0.331364	-5.99532
SERPINE1	1	1	5.37549	5.00731
VGF	2	1	-0.151408	-5.80442
LRRC17	1	1	1.35267	5.64462
CDHR3	3	1	1.43945	-0.224886
LAMB1	1	1	2.67571	6.17368
NRCAM	3	1	3.70385	0.0338638
PNPLA8	2	1	-0.231606	-7.42221
DNAJB9	2	1	-0.148202	-7.44307
LRRN3	1	1	3.79232	3.37567
FOXP2	3	1	3.6364	0.273935
TES	1	1	2.90839	6.04918
CAV2	1	1	2.58328	5.62671
CAV1	1	1	2.57009	5.69459
TSPAN12	1	1	2.69778	4.83913
PTPRZ1	1	1	3.00029	2.28344
FEZF1	3	1	1.61733	0.970032
CALU	2	1	-0.758744	-6.63453
FLNC	1	1	3.15268	4.2674
ATP6V1F	2	1	-2.38548	-7.73617
CPA4	1	1	2.51102	7.08911
MEST	1	1	2.95508	3.85361
PODXL	1	1	3.16716	4.30553
CHCHD3	2	1	-2.26126	-7.1346
CALD1	1	1	2.76335	5.43919
PTN	3	1	2.05521	1.98817
NDUFB2	2	1	-2.62158	-7.45343
SSBP1	2	1	-3.51801	-6.05939
CNTNAP2	3	1	2.22883	-1.62931
RARRES2	1	1	2.49714	7.01796
TMEM176B	3	1	1.59513	-1.01938
TMUB1	2	1	-0.65538	-7.09188
RHEB	2	1	-2.09669	-7.84725
INSIG1	2	1	0.232032	-6.97137
SHH	1	1	3.83343	3.96252
ESYT2	3	1	2.28667	-1.1119
IL3RA	2	1	-2.89668	-5.31507
CD99	3	1	1.62371	2.21939
PNPLA4	2	1	-1.80226	-7.17877
CLCN4	2	1	-0.260036	-5.94515
FRMPD4	3	1	4.14852	-0.544736
TMSB4X	3	1	1.77051	-0.0370188
RAB9A	2	1	-2.83961	-5.75869
GPM6B	1	1	2.81269	2.2443
VEGFD	1	1	2.07828	3.92303
SYAP1	2	1	-1.10631	-7.486
PDHA1	2	1	-2.0107	-6.99272
PRDX4	2	1	-1.59398	-7.84516
SAT1	1	1	1.61596	5.77022
PDK3	1	1	1.95355	4.98183
ARX	3	1	2.16455	-0.16327
DMD	1	1	2.38984	3.67081
TMEM47	1	1	3.34577	3.47599
DYNLT3	2	1	-2.29324	-7.49924
SRPX	1	1	2.09151	4.14442
MAOB	1	1	0.305051	3.6945
CHST7	1	1	2.36973	4.15809
RP2	1	1	3.66442	2.99406
TIMP1	1	1	3.78204	7.94506
PCSK1N	3	1	1.78518	-2.11066
STARD8	3	1	3.44063	0.119086
KIF4A	4	2	-8.14887	4.29117
GDPD2	1	1	3.68601	2.78005
NHSL2	1	1	2.04903	4.01859
PGK1	2	1	-0.865471	-7.17616
ITM2A	2	1	-2.78143	-4.6883
HMGN5	4	2	-9.22212	3.41396
POU3F4	3	1	1.91079	-0.0871477
DACH2	3	1	3.41027	-0.141681
PCDH11X	3	1	3.76589	-0.46893
TCEAL6	3	1	1.88919	-2.504
BEX5	3	1	1.70033	-2.56323
TCEAL5	2	1	-1.66195	-5.79617
TCEAL7	2	1	-0.832577	-5.54485
MORF4L2	2	1	-0.240415	-7.59548
PLP1	1	1	2.03312	4.63075
CLDN2	1	1	2.47092	4.68928
COL4A6	1	1	3.59966	3.56172
COL4A5	1	1	3.30441	3.87519
CAPN6	3	1	1.48048	2.46852
DCX	3	1	2.39426	-1.30709
LHFPL1	1	1	1.52984	3.14932
HTR2C	3	1	3.96518	-0.104256
IL13RA2	3	1	1.24906	2.0519
PLS3	3	1	2.15814	-0.117345
KLHL13	3	1	1.8583	-0.0256996
ZCCHC12	3	1	2.50114	-1.77352
RNF113A	2	1	-0.439924	-7.79471
NDUFA1	2	1	-2.16278	-7.49427
AKAP14	1	1	5.34518	2.97602
GRIA3	3	1	3.12721	0.0195174
ARHGAP36	1	1	0.628372	5.69615
IGSF1	1	1	0.546338	5.75367
STK26	1	1	1.45551	5.51024
GPC4	1	1	2.26144	5.45416
GPC3	1	1	2.6775	3.76638
SLC9A6	1	1	2.70576	3.66994
FHL1	1	1	3.61498	3.24541
ZIC3	3	1	2.41517	-1.10935
FGF13	3	1	2.68339	-1.73576
SOX3	3	1	1.48963	-0.506478
HMGB3	4	2	-8.85836	3.8543
GPR50	1	1	2.40926	3.84564
MAGEA4	3	1	0.899186	1.11931
GABRE	1	1	1.91563	5.77408
MAGEA12	3	1	0.701443	-3.30363
CETN2	2	1	-0.948908	-7.19
PNMA5	3	1	2.1194	-1.40954
BGN	1	1	3.18505	6.41005
FAM50A	2	1	-2.45843	-7.58144
LAGE3	2	1	-1.84704	-7.6104
G6PD	1	1	2.58491	5.67531
ANGPT2	3	1	2.63618	-0.136277
CLDN23	2	1	-2.11228	-5.20421
PDGFRL	1	1	2.11587	3.96677
ASAH1	2	1	-2.94142	-5.98609
GFRA2	3	1	2.59042	-1.57968
EGR3	3	1	1.37954	-0.0374086
TNFRSF10D	1	1	2.47038	6.16862
LOXL2	1	1	2.58906	6.17711
STC1	3	1	0.454452	-3.69855
NEFM	2	1	-0.614357	-5.78826
NEFL	3	1	4.08761	-0.442369
CDCA2	4	2	-8.30178	4.58398
STMN4	3	1	1.86805	-2.1886
CLU	1	1	3.04856	2.36941
PBK	4	2	-8.78723	4.51615
PNOC	1	1	0.66913	5.6354
DUSP4	3	1	2.55432	-1.9089
RAB11FIP1	1	1	2.26658	4.97377
EIF4EBP1	2	1	-0.629471	-5.04466
FGFR1	1	1	2.74921	4.1391
TCIM	1	1	0.478973	3.95288
SFRP1	3	1	1.49011	1.59589
PLAT	1	1	1.65872	5.92894
CEBPD	2	1	-1.9173	-6.93113
MCM4	4	2	-6.55018	3.79986
SNAI2	4	2	-8.45267	4.43455
ST18	3	1	3.33452	0.259477
RGS20	1	1	3.52223	2.33952
SDR16C5	1	1	2.68696	3.82035
PENK	1	1	2.05355	4.91894
SDCBP	2	1	-2.87991	-5.71834
CA8	1	1	3.65829	2.36942
CHD7	3	1	2.00222	0.719892
NKAIN3	3	1	1.70887	1.59476
GGH	2	1	-3.25106	-6.55369
SULF1	1	1	0.122908	3.8722
TRAM1	2	1	-1.07919	-6.44233
LACTB2	2	1	-1.33709	-6.84008
TMEM70	2	1	-2.65698	-6.58864
PI15	1	1	3.71894	4.17405
CRISPLD1	1	1	3.84798	3.15988
STMN2	3	1	1.86102	-2.06283
HEY1	1	1	2.82294	4.05694
TPD52	2	1	-1.89542	-6.90095
PMP2	1	1	3.46972	2.29815
CHMP4C	1	1	1.9093	5.71304
RALYL	3	1	3.81589	-0.915928
CA2	1	1	3.99228	3.84319
ATP6V0D2	2	1	-2.58249	-5.02775
CALB1	1	1	3.78177	4.04059
RUNX1T1	3	1	2.5787	-1.90903
PDP1	1	1	2.15933	5.70309
GEM	4	2	-9.10769	4.48721
CCNE2	4	2	-6.6361	3.74181
SDC2	1	1	3.19696	4.69926
MATN2	1	1	3.8524	3.22392
POLR2K	2	1	-1.83281	-7.43872
KLF10	3	1	0.408076	-3.64527
ATP6V1C1	2	1	-3.31111	-5.83965
DCAF13	2	1	-0.962677	-7.35843
RSPO2	1	1	3.62499	2.95029
UTP23	2	1	-2.56845	-5.41502
MAL2	1	1	3.85815	3.11574
ENPP2	1	1	0.699478	5.60675
DEPTOR	1	1	2.82861	6.21427
COL14A1	1	1	3.08466	6.15413
ATAD2	4	2	-6.76405	3.77703
FBXO32	1	1	2.38731	6.12178
NDUFB9	2	1	-1.77162	-7.47946
MYC	2	1	-1.55395	-4.94209
NDRG1	2	1	-1.02038	-6.00584
KHDRBS3	2	1	-0.188497	-5.83352
ARC	3	1	1.08322	0.0399685
LY6H	3	1	2.18254	-1.87224
MAPK15	1	1	5.23082	3.03762
EPPK1	1	1	5.19201	3.08114
OPLAH	2	1	-2.57578	-7.11632
SLC52A2	2	1	-0.453908	-7.03786
FOXD4	3	1	3.93789	-0.208597
DMRT2	2	1	-2.36559	-5.07269
PLGRKT	2	1	-3.0391	-6.92724
IL33	1	1	3.58737	2.82371
NFIB	3	1	2.51163	0.640085
RPS6	3	1	1.14855	1.82576
CDKN2B	1	1	3.36277	6.15314
ELAVL2	3	1	3.57936	-0.676903
NDUFB6	2	1	-2.85309	-6.58216
ARHGEF39	4	2	-8.25235	4.51941
TPM2	1	1	2.56621	5.73389
TLN1	1	1	3.01238	5.40419
CREB3	2	1	-1.18204	-7.30102
SPAG8	1	1	5.23657	3.05523
HRCT1	1	1	3.79371	7.93988
MELK	4	2	-7.60698	3.79464
TOMM5	2	1	-0.824899	-7.97644
MAMDC2	1	1	3.51243	4.98847
TRPM3	1	1	3.88196	4.09595
ALDH1A1	1	1	1.2614	5.64326
ANXA1	1	1	3.30354	4.74683
PCSK5	1	1	3.4316	4.76517
PSAT1	1	1	3.21746	3.77106
NTRK2	1	1	3.37037	2.21423
S1PR3	1	1	0.22303	3.73328
CKS2	4	2	-9.30853	4.03392
GADD45G	3	1	1.64885	0.335148
DIRAS2	2	1	-2.03976	-5.48531
FGD3	3	1	1.94689	0.595474
CTSV	2	1	-2.55436	-5.03468
NANS	2	1	-0.502157	-7.27811
GABBR2	1	1	3.74627	3.27236
BAAT	2	1	-2.50061	-5.13262
GRIN3A	3	1	3.65472	0.211011
SMC2	4	2	-7.66052	3.99882
SLC44A1	1	1	3.78584	3.11631
TMEM38B	2	1	-1.34263	-5.95478
KLF4	3	1	1.43055	1.24163
LPAR1	1	1	2.44728	4.42663
PTGR1	1	1	5.36223	5.00291
SLC31A1	2	1	-1.29796	-6.88092
TNC	1	1	2.97774	2.24813
PAPPA	1	1	3.8054	7.92991
PHF19	4	2	-8.31807	4.54709
GSN	1	1	1.88204	5.08732
STOM	1	1	1.83081	5.21945
LHX6	3	1	3.23606	-0.0623791
LHX2	1	1	3.48916	2.30386
NEK6	3	1	1.57543	2.02438
PSMB7	2	1	-2.95125	-6.49539
OLFML2A	1	1	3.12618	6.24427
HSPA5	3	1	0.286144	1.59942
SH2D3C	3	1	2.1087	-1.97259
PTGES2	2	1	-3.1237	-6.41537
CERCAM	1	1	2.25195	5.88367
PTGES	2	1	-2.02087	-5.41878
ASS1	1	1	1.65271	6.04319
FIBCD1	3	1	2.23612	-2.21401
AIF1L	1	1	3.41051	2.35788
SURF1	2	1	-2.88348	-7.01976
SURF2	2	1	-2.91574	-6.53354
SURF4	2	1	-0.819217	-6.68071
DNLZ	3	1	1.79279	-2.45247
TMEM141	2	1	-2.86848	-7.10532
PHPT1	2	1	-1.92771	-8.02678
PTGDS	2	1	-1.99776	-6.84752
LCNL1	1	1	1.53126	3.18863
SAPCD2	4	2	-9.48024	3.13168
TUBB4B	4	2	-9.09142	4.18517
ENTPD8	1	1	3.32338	6.16005
BET1L	2	1	-3.05847	-6.06863
IFITM2	1	1	3.32006	5.11237
IFITM1	1	1	1.25218	5.35119
IFITM3	1	1	3.02807	4.68583
POLR2L	2	1	-2.78527	-6.86498
IFITM10	2	1	-1.62755	-4.65077
CTSD	2	1	-1.36878	-6.94381
MRPL23	2	1	-2.70247	-7.3353
TH	3	1	2.60055	-1.23391
PHLDA2	2	1	-1.41401	-7.55426
ART5	3	1	1.08025	0.988002
RRM1	4	2	-6.98823	3.88037
TRIM22	1	1	2.14227	5.26953
CCKBR	2	1	-2.08335	-5.02077
CAVIN3	1	1	1.57402	5.54078
HPX	3	1	2.19061	-1.26722
LMO1	3	1	1.64937	0.710681
SBF2	2	1	-2.78588	-4.71114
ADM	2	1	-1.82533	-4.48153
DKK3	3	1	2.60814	-1.68154
SPON1	1	1	0.231766	3.74725
CALCB	2	1	-2.23511	-5.59798
CALCA	2	1	-2.10238	-5.03267
SOX6	3	1	2.8519	0.0657599
NUCB2	2	1	-3.19973	-6.67815
LDHA	3	1	1.09677	2.26976
E2F8	4	2	-7.12047	3.93277
HTATIP2	1	1	5.40193	5.0058
FIBIN	1	1	3.49597	2.42791
CCDC34	4	2	-8.75399	3.53738
KIF18A	4	2	-8.0335	4.53648
METTL15	1	1	5.3637	5.00191
LMO2	1	1	2.34158	4.00631
CD44	1	1	0.218816	3.78133
FJX1	3	1	1.71021	1.63234
CD82	3	1	1.75699	1.82872
TP53I11	1	1	1.52177	6.0197
SYT13	2	1	-0.375939	-6.0904
CREB3L1	1	1	1.74015	6.11061
MDK	3	1	1.09588	2.31493
SLC43A1	3	1	3.88758	-0.0668926
SERPING1	1	1	1.96428	4.74458
TMX2	2	1	-3.36446	-6.13701
FAM111B	1	1	3.51478	5.17438
STX3	2	1	-2.28893	-5.5022
FEN1	4	2	-6.72396	3.784
FADS2	2	1	0.156838	-6.50237
FTH1	2	1	-1.79547	-6.71481
B3GAT3	2	1	-0.541831	-6.80386
GNG3	3	1	1.77437	-2.36072
SLC3A2	2	1	-1.20635	-6.08194
ATL3	2	1	-1.76354	-6.66252
COX8A	2	1	-2.3026	-7.87498
TRMT112	2	1	-1.31528	-7.51184
PRDX5	2	1	-2.41513	-7.70982
CDCA5	4	2	-7.92364	3.64037
ZFPL1	2	1	-0.402576	-7.73903
LTBP3	2	1	-1.19509	-6.2185
EFEMP2	1	1	3.00886	4.68268
EIF1AD	2	1	-0.428405	-7.75385
CST6	1	1	2.49956	7.11917
YIF1A	2	1	-2.55237	-7.06717
TMEM151A	2	1	-0.258555	-5.882
CD248	1	1	3.64872	7.78558
NPAS4	3	1	1.07388	-0.0473342
CTSF	2	1	0.0493145	-6.87932
UNC93B1	1	1	2.83028	5.07707
ALDH3B1	1	1	2.37309	3.88038
TCIRG1	2	1	-1.78408	-6.77619
C11orf24	2	1	-1.93455	-6.98151
GAL	3	1	4.10795	-0.452054
MRPL21	2	1	-2.34822	-7.20826
CCND1	3	1	1.28359	2.17859
FGF19	3	1	1.57065	-0.877208
CTTN	2	1	-0.955006	-6.35481
DHCR7	2	1	0.26944	-6.8697
UCP2	4	2	-8.05479	4.29479
SERPINH1	3	1	0.725588	1.73284
WNT11	1	1	1.72823	5.98912
TSKU	1	1	1.53929	5.72274
TENM4	3	1	4.1292	-0.415673
FAM181B	3	1	1.5872	1.55955
TMEM126B	2	1	-2.96379	-6.05669
TMEM126A	2	1	-3.33037	-5.97571
CCDC81	1	1	0.120042	3.82762
PRSS23	1	1	2.20041	5.36731
CTSC	1	1	1.43766	5.44258
NOX4	1	1	1.81311	5.59105
GPR83	3	1	3.64002	-0.353821
ENDOD1	1	1	3.03119	3.9221
MMP10	1	1	0.103253	3.88369
MMP1	3	1	4.15711	-0.536619
CASP4	1	1	0.632293	5.65349
GRIA4	3	1	3.36652	-0.0590973
ACAT1	2	1	-1.43416	-6.54215
C11orf87	3	1	3.90296	-0.10242
CRYAB	2	1	-2.59526	-5.36908
TEX12	2	1	-2.70485	-5.96599
HTR3A	2	1	-2.57096	-6.34735
NNMT	1	1	3.79081	7.93273
TAGLN	1	1	2.75742	5.74048
IL10RA	3	1	4.04998	-0.69743
RNF26	4	2	-9.42205	3.44896
OAF	3	1	1.6965	2.12493
UBASH3B	1	1	0.112246	3.78279
SPA17	4	2	-8.57458	4.26091
ROBO3	3	1	2.47355	-0.836607
ETS1	1	1	3.22422	5.08811
NTM	3	1	2.26222	-1.80381
IDI1	2	1	0.257138	-6.97523
AKR1C1	1	1	2.86979	6.36022
AKR1C2	1	1	2.58936	6.32275
AKR1C3	1	1	3.24277	6.31559
NET1	1	1	3.83389	4.1371
ITIH5	1	1	1.46141	4.96118
MCM10	4	2	-6.6514	3.76588
PHYH	2	1	-2.8426	-6.95864
VIM	3	1	1.33442	1.94526
SPAG6	1	1	5.28802	3.05385
ARMC3	1	1	5.22886	3.0582
KIAA1217	1	1	3.1791	4.66225
ENKUR	1	1	4.925	3.04201
GAD2	3	1	1.95272	0.00788568
RAB18	2	1	-3.10584	-5.93623
NRP1	1	1	0.997237	5.74141
PRKG1	3	1	3.64748	0.71015
ZWINT	4	2	-7.01373	3.94593
CDK1	4	2	-9.09157	3.60296
RTKN2	4	2	-9.36476	3.19202
EGR2	3	1	4.15158	-0.559963
PCBD1	2	1	-2.92521	-7.02058
UNC5B	1	1	1.62101	6.04833
SPOCK2	3	1	2.63088	-1.58339
P4HA1	3	1	0.98766	1.87779
PLAU	1	1	2.52547	6.89367
ADK	2	1	-0.814104	-6.9894
KCNMA1	2	1	-1.88984	-5.57128
PLAC9	1	1	3.81405	7.9543
SNCG	3	1	1.64461	-1.09273
ACTA2	1	1	3.68568	7.70717
LIPA	1	1	2.90294	3.97073
KIF20B	4	2	-8.86085	4.68252
ANKRD1	1	1	1.60374	5.48822
FGFBP3	3	1	1.65178	1.97465
KIF11	4	2	-9.43881	3.06375
CEP55	4	2	-8.76979	4.0615
HELLS	4	2	-6.66855	3.74239
PDLIM1	3	1	1.04759	2.40074
SLIT1	3	1	3.24396	1.27763
EXOSC1	2	1	-2.06879	-7.26636
MORN4	2	1	-0.841763	-7.9848
LOXL4	1	1	3.21006	6.32298
SCD	2	1	0.110479	-6.7274
DPCD	2	1	-3.50188	-5.93145
FGF8	1	1	0.613676	5.71679
C10orf95	2	1	-1.762	-4.45114
INA	3	1	2.61039	-1.40058
SORCS1	3	1	4.21396	-0.441509
ADD3	1	1	3.67137	2.36702
DUSP5	2	1	-2.18066	-5.27868
TCF7L2	3	1	1.54959	2.50997
ABLIM1	1	1	3.25421	6.27665
GFRA1	1	1	2.87931	5.8685
EMX2	4	2	-9.18015	4.7013
PRLHR	3	1	3.18944	0.746014
BAG3	2	1	-2.06271	-6.16825
SEC23IP	2	1	-0.634904	-7.84507
HTRA1	1	1	2.68412	4.36514
HMX2	3	1	1.58028	-0.837123
BUB3	4	2	-9.2811	4.05439
CPXM2	1	1	1.90787	4.84211
CHST15	1	1	3.71594	3.99717
OAT	2	1	-0.628437	-6.68316
PTPRE	4	2	-9.2124	4.72927
MKI67	4	2	-8.36546	4.59018
GLRX3	2	1	-2.73204	-6.28154
TCERG1L	2	1	-2.24044	-5.25038
BNIP3	2	1	-0.872921	-6.71564
CALY	3	1	1.84237	-2.15463
FOXM1	4	2	-7.94917	4.3315
CCND2	3	1	2.0419	0.758259
RAD51AP1	4	2	-7.69461	3.81636
DYRK4	2	1	-1.8303	-7.8566
AKAP3	2	1	-1.85872	-5.81282
NDUFA9	2	1	-2.81783	-6.74606
CD9	1	1	2.62473	4.57959
TNFRSF1A	1	1	2.82246	4.36094
NCAPD2	4	2	-8.40341	4.51315
CDCA3	4	2	-9.30045	3.57074
C12orf57	2	1	-1.68473	-8.02723
EMG1	2	1	-2.75608	-5.97489
C1S	1	1	2.05808	4.72804
C1R	1	1	2.1158	4.4431
CD163L1	2	1	-2.75891	-5.47427
APOBEC1	1	1	1.25995	5.69273
MFAP5	1	1	2.72752	6.25938
M6PR	2	1	-1.50248	-6.40668
A2M	1	1	3.69404	3.11359
CLEC2B	2	1	-2.54751	-5.59808
YBX3	3	1	1.07436	1.70269
APOLD1	4	2	-9.33087	3.31351
GPRC5A	2	1	-1.96195	-4.71525
EMP1	1	1	3.09883	4.72607
MGP	1	1	3.76573	7.90192
RERG	1	1	3.22751	4.87261
MGST1	1	1	2.96566	3.6137
LMO3	3	1	3.88702	-0.553954
SLCO1C1	1	1	3.79842	5.0407
RECQL	2	1	-2.78189	-4.72144
GOLT1B	2	1	-0.383375	-7.71467
SPX	1	1	2.04405	4.12168
BCAT1	2	1	-1.01195	-5.31528
BHLHE41	1	1	1.3164	3.33431
MANSC4	1	1	2.01623	3.99685
PTHLH	1	1	3.57655	4.98685
TSPAN11	1	1	3.46929	2.25091
CPNE8	1	1	0.109201	3.87331
NELL2	3	1	2.24536	2.55404
SLC38A4	1	1	1.62843	5.4433
AMIGO2	1	1	2.18804	5.09667
TMEM106C	4	2	-7.11518	3.94523
COL2A1	3	1	1.18152	2.82529
TUBA1B	4	2	-8.40999	3.73583
TUBA1A	3	1	1.85729	-1.7208
TUBA1C	4	2	-9.31385	4.16375
TROAP	4	2	-8.60986	4.33905
TMBIM6	2	1	-1.12031	-6.65218
FAIM2	2	1	-0.395643	-5.96801
AQP5	1	1	2.50974	7.14144
RACGAP1	4	2	-9.32463	3.37566
GPD1	3	1	3.04356	0.186811
COX14	2	1	-1.25986	-7.69034
LIMA1	1	1	2.6788	5.3978
KRT7	1	1	2.52301	7.09015
KRT75	2	1	-1.87055	-4.49718
KRT8	2	1	-2.76468	-4.71158
KRT18	1	1	3.18102	5.56154
IGFBP6	1	1	0.759864	5.66422
ITGA7	1	1	2.88838	4.08426
CD63	2	1	-1.35329	-6.78953
CNPY2	2	1	-1.28055	-6.99889
PRIM1	4	2	-6.44666	3.62289
TAC3	1	1	0.574786	5.725
NAB2	1	1	2.56078	4.24842
NXPH4	2	1	-0.753519	-6.21883
SHMT2	3	1	1.03746	2.13637
NDUFA4L2	1	1	3.8139	7.96638
INHBE	1	1	3.2024	6.36468
DDIT3	2	1	-1.21752	-5.84333
MBD6	1	1	2.73916	3.13317
LRIG3	1	1	3.51589	5.17735
MDM2	3	1	1.00003	1.52751
BEST3	3	1	1.95324	0.0234031
PTPRB	1	1	2.026	3.95132
PTPRR	2	1	-2.01561	-5.69123
GLIPR1	1	1	2.50414	6.72924
PHLDA1	1	1	3.45885	4.24402
CSRP2	1	1	1.56972	5.44896
E2F7	4	2	-7.00116	3.99548
TSPAN19	2	1	-2.72908	-4.76675
NTS	3	1	1.61664	-0.250465
DUSP6	1	1	2.76918	3.99961
ATP2B1	3	1	2.92706	-1.61611
LUM	1	1	0.643681	5.65091
DCN	1	1	0.12168	3.86602
BTG1	3	1	1.35775	0.00586865
NUDT4	1	1	3.21403	4.34852
USP44	1	1	0.615411	5.62693
NTN4	1	1	2.49587	7.08576
TMPO	4	2	-7.90504	4.38241
SLC17A8	3	1	3.62301	0.520389
GAS2L3	4	2	-8.95522	4.03327
ARL1	2	1	-0.997073	-7.31708
CHPT1	2	1	-2.0259	-5.82688
PARPBP	4	2	-8.28761	4.53243
IGF1	3	1	4.0456	-0.879303
ASCL1	3	1	1.6614	0.607708
HSP90B1	3	1	0.278563	1.64568
C12orf75	3	1	2.60213	-1.86997
NUAK1	1	1	3.33377	4.96302
RFX4	1	1	3.42434	2.00019
ARPC3	2	1	-1.81622	-7.62081
SDSL	2	1	-3.13002	-5.7336
MAP1LC3B2	2	1	-1.90927	-6.14156
HRK	2	1	-2.29861	-5.63549
HSPB8	1	1	3.58016	2.29704
CCDC60	3	1	2.96157	0.940558
TMEM233	2	1	-2.20998	-5.10889
PLA2G1B	3	1	1.72006	-0.676039
COX6A1	2	1	-2.05392	-7.93454
P2RX7	3	1	3.12255	1.04589
HPD	1	1	4.12427	5.34266
PSMD9	2	1	-0.581258	-7.523
ANKLE2	3	1	3.00745	-1.01946
SKA3	4	2	-7.79448	3.9167
SGCG	2	1	-2.08125	-5.32801
SHISA2	1	1	1.46757	5.73721
RASL11A	1	1	0.616813	5.57433
GSX1	3	1	3.02241	1.08626
POMP	2	1	-1.90879	-7.6642
HMGB1	4	2	-8.41817	3.70007
HSPH1	2	1	-1.30697	-5.59041
RFC3	4	2	-6.87018	3.84902
MAB21L1	3	1	3.64294	0.235198
CCNA1	4	2	-9.40691	3.46469
FREM2	1	1	0.808756	5.66236
LHFPL6	1	1	3.67482	4.00497
RGCC	1	1	3.78175	7.92818
TPT1	2	1	-1.78283	-8.13694
CKAP2	4	2	-8.87752	4.58759
PCDH8	3	1	3.28417	0.243157
PCDH9	3	1	3.72821	0.434786
MZT1	4	2	-9.39058	3.97631
BORA	4	2	-8.9661	4.18869
UCHL3	2	1	-1.62929	-7.32436
KCTD12	3	1	4.11144	-0.547024
SCEL	1	1	1.8011	5.41387
EDNRB	1	1	3.57112	2.99601
SLITRK1	1	1	2.113	3.85764
SLITRK6	1	1	2.05661	4.57411
SOX21	3	1	1.5162	1.4759
CLDN10	4	2	-8.52417	4.35951
DNAJC3	2	1	-0.88596	-6.96792
TM9SF2	2	1	-0.487972	-6.71651
ITGBL1	1	1	3.78496	7.94306
FGF14	3	1	2.42831	-1.96302
CCDC168	3	1	3.43691	0.636222
EFNB2	3	1	1.76647	1.62309
MYO16	1	1	2.43623	4.42283
COL4A1	1	1	3.36549	4.73787
COL4A2	1	1	3.31945	4.63452
RAB20	3	1	0.963146	1.51039
LAMP1	2	1	-1.52362	-6.75293
GAS6	3	1	1.23836	1.49573
NDRG2	1	1	3.62982	2.36298
DAD1	2	1	-1.24437	-7.58272
LRP10	1	1	2.8151	4.83121
AJUBA	1	1	3.00397	5.34107
DHRS2	2	1	-2.78255	-4.71214
PCK2	1	1	3.18693	6.35837
EMC9	4	2	-9.26331	3.90617
PSME2	2	1	-3.5227	-6.03856
NEDD8	2	1	-2.40866	-7.74655
GZMB	2	1	-1.98965	-5.40544
SRP54	2	1	-0.265277	-7.44209
FAM177A1	2	1	-1.05733	-7.61295
INSM2	3	1	1.52584	-0.764604
NKX2-1	3	1	1.68221	-0.110322
FOXA1	1	1	0.152812	3.82708
MIS18BP1	4	2	-8.68431	4.20311
BMP4	1	1	3.8161	4.26586
CDKN3	4	2	-8.66871	4.37025
LGALS3	1	1	3.98636	5.34831
DLGAP5	4	2	-8.79119	4.46706
OTX2	1	1	3.56054	3.44448
RTN1	3	1	2.43618	-1.74076
SIX6	1	1	3.57465	1.9822
KCNH5	3	1	3.90063	-0.159542
RHOJ	1	1	2.69727	4.00148
SYNE2	1	1	2.88199	3.12321
HSPA2	3	1	0.384206	-3.67827
ATP6V1D	2	1	-1.28251	-7.38777
PIGH	2	1	-1.7513	-7.20845
ZFP36L1	3	1	1.52426	1.67212
ACTN1	1	1	3.11856	5.20306
SMOC1	3	1	3.04564	1.10817
NPC2	2	1	-1.85801	-6.97636
PGF	3	1	1.06116	1.48553
FOS	3	1	1.07583	0.0529516
ISM2	1	1	3.42304	2.73817
SLIRP	2	1	-2.64524	-6.80113
NRXN3	3	1	2.54284	-0.0269792
KCNK13	1	1	0.0780901	3.91555
FBLN5	1	1	2.82333	5.12578
FAM181A	1	1	3.23656	2.46377
ASB2	1	1	-0.0232981	14.4585
IFI27L1	2	1	-2.3097	-7.74578
PAPOLA	2	1	-1.64431	-6.7694
VRK1	4	2	-7.82497	3.62806
DLK1	1	1	0.589178	5.69992
DIO3	1	1	4.07959	5.31405
HSP90AA1	2	1	-1.34608	-5.56076
CKB	4	2	-8.26595	3.60983
AHNAK2	1	1	1.66311	6.03256
CDCA4	4	2	-7.22284	3.90184
NUDT14	2	1	-2.99675	-6.01329
CRIP1	2	1	-2.32361	-7.39016
MAGEL2	1	1	0.878723	5.5314
ARHGAP11B	4	2	-9.17646	4.69235
ARHGAP11A	4	2	-9.04685	4.57422
EMC7	2	1	-1.16217	-6.73069
EMC4	2	1	-3.10214	-6.31083
NOP10	2	1	-2.27285	-7.70934
MEIS2	3	1	1.57678	1.62491
THBS1	1	1	3.02036	5.60794
BUB1B	4	2	-7.9707	4.47657
KNSTRN	4	2	-9.36453	3.66363
RPUSD2	2	1	-1.62128	-7.28526
KNL1	4	2	-7.47862	4.30666
GCHFR	2	1	-0.268413	-5.73855
SPINT1	1	1	1.56949	6.0094
DLL4	2	1	-1.59846	-5.79882
CHAC1	2	1	-0.671112	-5.15674
OIP5	4	2	-8.06855	4.41068
NUSAP1	4	2	-8.92679	4.00731
EHD4	1	1	2.65798	5.46523
CAPN3	2	1	-2.58947	-5.47338
SERF2	2	1	-2.11547	-7.75746
B2M	1	1	3.18058	2.91674
GATM	1	1	3.17641	2.41145
SEMA6D	1	1	2.9797	3.66564
FBN1	1	1	2.81233	5.98378
SCG3	3	1	2.18645	-1.61062
ONECUT1	3	1	1.64603	-0.986966
PRTG	1	1	3.66151	3.77166
MNS1	1	1	4.39817	3.06777
CCNB2	4	2	-9.1052	4.10016
ANXA2	1	1	2.54666	5.74569
TPM1	1	1	2.15923	5.42415
RPS27L	3	1	1.13845	1.47144
CA12	3	1	2.00046	2.15225
PCLAF	4	2	-6.88103	4.00343
ZNF609	3	1	3.59702	-0.0221229
PIF1	4	2	-9.26754	3.35894
CILP	3	1	3.4249	0.503582
PARP16	2	1	-2.77564	-4.71585
IGDCC3	3	1	1.58811	1.23906
MEGF11	3	1	2.4912	-0.848325
LCTL	1	1	3.43945	4.95641
ITGA11	1	1	3.30382	6.38035
KIF23	4	2	-8.66882	4.66529
UACA	4	2	-8.41824	4.34263
ISLR	1	1	2.09653	4.20382
STRA6	1	1	0.624329	5.69425
RPP25	2	1	-0.902458	-5.65415
SNUPN	3	1	1.95905	1.82429
ETFA	2	1	-3.47668	-5.99972
DNAJA4	2	1	-2.10856	-5.12339
CRABP1	3	1	2.09989	-2.28519
CTSH	1	1	1.22627	3.65419
ANKRD34C	2	1	-2.07745	-4.91696
NMB	2	1	-2.47588	-5.37882
MFGE8	1	1	1.73751	5.93483
FANCI	4	2	-7.00015	3.89724
RHCG	2	1	-2.39086	-5.93885
IDH2	1	1	3.54583	3.16182
CIB1	2	1	-0.888967	-7.31443
PRC1	4	2	-9.31615	3.46323
RGMA	3	1	1.88849	1.91813
NR2F2	3	1	3.2169	0.322645
ALDH1A3	1	1	0.143214	3.84902
ARHGDIG	3	1	1.80823	-2.30018
NME4	1	1	3.01745	3.86767
SOX8	3	1	1.12205	1.43911
CLCN7	2	1	-2.78243	-5.97301
MRPS34	2	1	-1.56127	-7.54217
ZNF598	2	1	-0.452294	-7.12712
NPW	2	1	-2.40213	-7.2196
PGP	2	1	-0.582585	-7.44817
CCNF	4	2	-8.22569	4.55045
TBC1D24	3	1	3.48429	-0.546989
PRSS33	3	1	1.52716	-0.764512
PKMYT1	4	2	-6.77059	3.87273
TNFRSF12A	1	1	2.64238	5.52893
IL32	1	1	2.7396	6.47735
PAM16	2	1	-2.43025	-7.65554
VASN	1	1	3.04405	4.97446
C16orf89	2	1	-2.04893	-5.81177
RBFOX1	3	1	2.35615	-1.54815
EMP2	3	1	2.33081	2.2413
LITAF	3	1	1.69765	2.02423
NDE1	4	2	-9.34138	3.68035
ARL6IP1	4	2	-9.16382	4.07755
COQ7	3	1	2.41574	-1.12271
CRYM	1	1	3.61209	2.49647
VWA3A	1	1	5.22539	3.02953
NDUFAB1	2	1	-1.77625	-7.61008
PLK1	4	2	-9.41588	3.75471
PRKCB	3	1	2.30233	-1.91466
CACNG3	3	1	2.35256	-1.95054
NUPR1	1	1	3.19277	6.40919
RABEP2	3	1	2.33786	-1.95898
SPNS1	2	1	-1.8817	-6.84671
QPRT	2	1	-2.54752	-7.12953
KIF22	4	2	-9.29869	3.24183
ASPHD1	2	1	-0.317954	-5.99244
ALDOA	2	1	-1.30016	-8.07507
SEPHS2	2	1	-0.86892	-5.53192
STX4	2	1	-0.554012	-7.11247
PRSS8	2	1	-0.148844	-7.09776
PYCARD	1	1	2.57926	5.10694
SHCBP1	4	2	-9.44592	3.08528
ORC6	4	2	-7.60153	3.69539
CBLN1	3	1	2.1631	-2.23051
NKD1	3	1	3.10424	1.0904
MMP2	1	1	3.16682	6.18273
LPCAT2	1	1	2.88602	5.52707
MT3	3	1	1.79129	1.87651
MT2A	1	1	-0.0235974	14.4606
MT1E	1	1	-0.0235811	14.4605
MT1F	1	1	-0.0235086	14.4602
MT1G	1	1	-0.0235756	14.4604
MT1X	1	1	-0.0235773	14.4605
HERPUD1	2	1	-0.6933	-5.24677
POLR2C	2	1	-0.442877	-7.737
ADGRG1	1	1	3.60183	2.32561
CDH8	3	1	2.0621	2.08981
CDH11	1	1	3.46692	4.00633
CA7	1	1	1.5227	5.91054
TMEM208	2	1	-1.58188	-6.8627
TPPP3	1	1	5.33634	2.98013
ATP6V0D1	2	1	-1.01887	-6.37964
PSMB10	2	1	-2.57377	-7.43589
ESRP2	3	1	3.88849	0.55182
CDH3	1	1	2.33204	5.49426
CDH1	1	1	4.11972	5.32695
NQO1	1	1	2.78796	5.14073
CALB2	3	1	2.93587	-0.263944
TXNL4B	2	1	-1.94139	-6.96481
LDHD	1	1	3.11741	2.9526
ADAMTS18	1	1	2.43961	4.15201
CENPN	4	2	-8.12163	3.66935
OSGIN1	1	1	2.72191	4.91
NECAB2	3	1	1.88927	-2.0983
DNAAF1	1	1	5.33569	3.0046
COTL1	3	1	1.85088	-1.85985
GINS2	4	2	-6.76106	3.73915
MAP1LC3B	2	1	-1.79638	-6.35123
SLC7A5	2	1	-1.28337	-5.63712
CYBA	3	1	1.64824	0.704806
MVD	2	1	0.192622	-6.90802
CDT1	4	2	-7.88623	3.59185
TRAPPC2L	2	1	-3.36589	-6.09663
DEF8	2	1	-3.30776	-5.88675
SERPINF1	2	1	-0.200649	-6.34777
PSMB6	2	1	-3.51383	-6.15077
CHRNE	2	1	-2.21389	-7.28144
SLC25A11	2	1	-3.16018	-6.55376
PIMREG	4	2	-7.55247	4.36429
MED31	2	1	-0.98088	-7.81981
CLDN7	2	1	-2.22119	-5.25413
ACAP1	2	1	-1.85792	-6.68334
CD68	2	1	-2.24565	-5.41786
ATP1B2	1	1	3.32802	2.49786
AURKB	4	2	-9.17963	3.76588
RNF222	1	1	3.37888	3.37761
NTN1	1	1	0.299892	3.70053
CFAP52	1	1	5.25108	3.02991
PMP22	1	1	3.25147	4.37946
PIGL	2	1	-0.453087	-7.69128
COPS3	2	1	-1.23346	-7.56484
RASD1	3	1	1.6175	0.301208
ALKBH5	2	1	-0.448475	-7.6792
MFAP4	1	1	1.73854	5.92404
SLC47A2	1	1	4.08115	5.31174
TMEM97	4	2	-7.32904	3.59917
IFT20	2	1	-0.920409	-7.29576
ALDOC	2	1	0.143257	-7.02812
SPAG5	4	2	-8.61766	4.67253
RAB34	1	1	1.92244	5.52053
CORO6	3	1	4.08148	-0.477347
COPRS	2	1	-2.94973	-6.05948
CCL2	1	1	0.170687	3.93825
MMP28	1	1	2.16797	4.23643
RDM1	4	2	-8.35522	3.79134
LHX1	3	1	3.31087	-0.10093
PLXDC1	1	1	0.520459	5.70379
CDC6	4	2	-6.51202	3.73868
TOP2A	4	2	-9.10513	4.23126
CCR7	1	1	-0.0235973	14.4606
KRT10	2	1	-0.614811	-7.95119
KRT19	2	1	-2.14139	-5.30225
KRT17	1	1	2.51254	7.10486
HAP1	3	1	3.6707	0.252182
JUP	3	1	3.85524	-0.418547
FKBP10	3	1	0.811586	2.004
HCRT	3	1	3.04418	0.0707121
CAVIN1	1	1	2.61613	5.59957
BRCA1	4	2	-6.68839	3.80795
ARL4D	3	1	1.93162	-0.118551
ETV4	1	1	0.697986	5.61575
PPY	2	1	-2.52473	-5.59785
G6PC3	2	1	-3.11995	-5.9266
SLC25A39	2	1	-3.39178	-6.08306
GRN	1	1	2.99723	4.32868
ADAM11	3	1	4.13125	-0.574732
GFAP	1	1	3.59174	2.28092
KIF18B	4	2	-7.88446	4.35017
HOXB2	1	1	0.089691	3.89276
SNF8	2	1	-2.66425	-6.83152
NGFR	2	1	-1.06236	-5.60502
NXPH3	1	1	2.22624	4.18792
COL1A1	1	1	3.14732	6.37582
ABCC3	1	1	3.02567	6.18109
WFIKKN2	1	1	2.12755	3.90648
CA10	3	1	3.61816	0.110376
PRR11	4	2	-8.3618	4.53212
MRC2	1	1	2.90058	4.91116
KPNA2	4	2	-9.24145	4.04905
SOX9	3	1	1.63635	1.6884
BTBD17	1	1	3.00436	2.2778
GPRC5C	2	1	-1.26462	-5.91726
FOXJ1	1	1	5.30969	2.96481
JMJD6	2	1	-0.42309	-7.6959
METTL23	2	1	-2.88019	-6.91546
TK1	4	2	-6.66299	3.79743
BIRC5	4	2	-8.91306	4.04821
SOCS3	1	1	2.14031	3.70196
DNAH17	2	1	-2.03121	-4.75107
LGALS3BP	1	1	2.65844	4.1447
P4HB	2	1	-0.452262	-7.16535
ARHGDIA	2	1	-0.341014	-7.58815
SLC16A3	2	1	-0.255129	-6.72261
TYMS	4	2	-7.87477	3.60286
NDC80	4	2	-8.27631	4.48798
TGIF1	1	1	2.80629	3.5651
RAB31	1	1	3.51178	2.66533
TUBB6	4	2	-8.0196	4.35821
ANKRD30B	2	1	-2.14924	-5.08627
AQP4	1	1	4.12032	3.10603
CHST9	1	1	3.7821	2.53523
RIT2	3	1	1.65735	-0.998018
SYT4	3	1	3.44587	-0.242703
MAPK4	1	1	3.50028	2.45174
SEC11C	2	1	-2.14263	-7.72621
RAX	3	1	1.73165	2.59172
LMAN1	2	1	-0.861365	-6.66819
PMAIP1	3	1	0.899312	1.48621
TRIB3	2	1	-0.706248	-5.22526
FAM110A	4	2	-9.51965	3.18265
TMC2	3	1	3.38655	0.0836642
CPXM1	1	1	2.13667	4.31725
CDC25B	4	2	-8.66855	4.30655
PRNP	2	1	-0.785798	-6.12699
TMEM230	2	1	-3.55545	-5.91968
PCNA	4	2	-6.69294	3.73382
FERMT1	1	1	3.29197	5.39873
BMP2	1	1	2.06799	5.74793
TMX4	2	1	-0.51378	-6.14482
LAMP5	1	1	4.08105	3.13471
JAG1	3	1	3.20633	1.37476
PCSK2	3	1	2.13844	-1.8814
RRBP1	2	1	-0.950028	-6.72995
INSM1	3	1	2.39386	-0.888542
PAX1	2	1	-2.5998	-6.17731
FOXA2	1	1	0.14688	3.8186
THBD	1	1	2.50572	7.01528
CST3	1	1	2.98062	3.84492
GINS1	4	2	-6.89107	4.03295
HM13	2	1	-0.78021	-6.80049
ID1	3	1	0.335005	-3.56506
TPX2	4	2	-8.95742	4.04758
FOXS1	3	1	1.94281	-2.04644
PROCR	1	1	2.30005	4.19143
GDF5	1	1	2.5054	7.11651
ROMO1	2	1	-2.64671	-7.16708
SCAND1	2	1	-1.79213	-8.0448
MYL9	1	1	2.39622	5.72461
MROH8	3	1	1.29501	1.47479
GHRH	3	1	1.562	0.909288
NNAT	3	1	1.88736	0.770116
SLC32A1	3	1	2.32134	-1.05993
FAM83D	4	2	-9.33083	3.36227
MAFB	3	1	1.96447	-0.185017
PTPRT	1	1	2.25681	3.55546
MYBL2	4	2	-6.92471	3.90649
ADA	3	1	1.01537	2.24525
SDC4	1	1	2.45002	6.33103
WFDC2	3	1	1.64134	-1.83938
DNTTIP1	2	1	-0.893641	-7.4469
UBE2C	4	2	-9.17817	4.06521
CTSA	1	1	2.85077	4.21582
PLTP	1	1	3.78643	2.88808
SNAI1	3	1	0.399472	-3.66609
KCNG1	3	1	2.12823	2.4116
TSHZ2	3	1	2.16725	-1.86469
DOK5	1	1	3.25193	3.30215
CBLN4	1	1	2.08061	4.60323
AURKA	4	2	-9.16601	4.69933
BMP7	1	1	3.40159	3.0651
EDN3	1	1	0.60025	5.68563
SYCP2	3	1	4.0161	-0.3969
LAMA5	1	1	3.17574	4.51893
RPS21	2	1	-2.10101	-7.97068
COL9A3	1	1	0.723728	5.68974
BIRC7	2	1	-2.30945	-7.0681
NKAIN4	3	1	1.57075	1.01882
COL20A1	3	1	3.14343	0.995376
CFD	2	1	-2.23739	-5.71743
KISS1R	2	1	-1.615	-5.90742
CNN2	3	1	1.82106	-0.0977957
GPX4	2	1	-1.23577	-7.97676
ONECUT3	3	1	1.65607	-0.994151
GADD45B	3	1	0.389681	-3.68448
NMRK2	2	1	-2.5233	-5.6753
CHAF1A	4	2	-6.66083	3.78141
PLIN3	4	2	-8.55745	4.31095
UHRF1	4	2	-6.50639	3.81034
PTPRS	3	1	2.19166	-1.97261
LONP1	2	1	-1.31785	-6.72356
NDUFA11	2	1	-2.69837	-7.35991
CAPS	1	1	5.35355	2.96719
TNFSF9	1	1	2.76765	6.10756
CD70	3	1	1.0198	1.44774
TGFBR3L	2	1	-2.38379	-7.70289
EIF3G	2	1	-2.55975	-7.45364
ICAM1	2	1	-1.37942	-6.05868
ICAM5	2	1	-0.417125	-7.1217
CDC37	2	1	-1.49071	-6.79144
C19orf38	2	1	-2.21872	-5.43413
YIPF2	2	1	-1.70461	-7.35605
LDLR	4	2	-8.93611	3.51588
SPC24	4	2	-8.06988	3.676
TMEM205	2	1	-0.676203	-7.00748
ACP5	2	1	-1.52449	-6.09616
ZNF563	2	1	-2.40558	-5.87226
JUNB	3	1	1.1168	0.0180285
CALR	3	1	0.465198	1.73549
GADD45GIP1	2	1	-2.73179	-6.75429
ASF1B	4	2	-6.88386	3.86956
DDX39A	2	1	-3.04833	-6.48978
DNAJB1	2	1	-1.40825	-5.54853
TECR	2	1	-0.00534854	-7.12371
USE1	2	1	-2.49149	-6.78038
BST2	3	1	1.57866	2.59113
GDF15	3	1	0.942943	1.34691
COPE	2	1	-1.64358	-7.42581
SUGP2	3	1	3.46471	0.323938
NCAN	1	1	3.44468	2.24793
ZNF536	3	1	3.27195	0.129978
FXYD1	3	1	1.73796	-2.46591
FXYD7	3	1	1.81095	-2.22681
FXYD5	1	1	3.72622	7.91463
LSR	1	1	1.45073	5.37544
CATSPERG	2	1	-2.75526	-4.82569
PSMD8	2	1	-1.54705	-7.62552
EIF3K	2	1	-2.54945	-7.53135
ZFP36	1	1	2.82183	4.39603
DLL3	3	1	1.70233	0.331347
PSMC4	2	1	-0.96631	-7.46954
BLVRB	2	1	-1.47965	-7.88857
AXL	1	1	2.52672	6.90557
RABAC1	2	1	-1.53745	-7.78127
POU2F2	3	1	2.0291	-1.6749
DEDD2	2	1	-0.338364	-7.64802
KCNN4	1	1	1.49858	5.54962
BCAM	3	1	1.1712	2.27829
TOMM40	2	1	-1.27775	-6.96639
APOE	2	1	0.124511	-6.97568
APOC1	3	1	1.73903	-2.1147
CLPTM1	2	1	-0.776103	-6.66935
FOSB	3	1	1.07522	0.0957627
GNG8	3	1	1.58035	-0.887735
SLC1A5	2	1	-0.689384	-5.2286
NAPA	2	1	-1.41205	-7.45606
EHD2	1	1	2.7199	5.79588
EMP3	1	1	2.60444	4.56638
HSD17B14	2	1	-2.84447	-5.80659
PPP1R15A	2	1	-1.33236	-5.90966
FTL	2	1	-2.00966	-7.18516
RUVBL2	2	1	-3.25506	-6.60637
LIN7B	2	1	-1.10585	-7.35705
HRC	3	1	1.40735	-1.05199
PTH2	2	1	-0.175404	-6.49158
RCN3	2	1	-0.344463	-7.12737
IRF3	2	1	-0.611564	-6.89361
ATF5	2	1	-1.00418	-5.43774
C19orf81	2	1	-1.39464	-7.90257
CLEC11A	2	1	-1.37532	-6.02403
KLK4	2	1	-1.9632	-5.83614
ZNF331	2	1	-0.25953	-7.13278
MYADM	1	1	1.79457	4.47254
TTYH1	3	1	1.8398	2.01272
TNNT1	3	1	1.58667	-0.925105
PTPRH	3	1	3.58366	-0.517572
UBE2S	4	2	-9.17169	4.0019
A1BG	2	1	-1.32643	-8.03158
UBE2M	2	1	-1.37435	-7.7993
MRPL40	2	1	-2.82291	-6.77951
CDC45	4	2	-6.59893	3.7962
CLDN5	1	1	4.13884	5.3573
COMT	1	1	3.23321	4.50907
TRMT2A	2	1	-2.42978	-6.60431
PRAME	3	1	1.52445	-0.801295
CHCHD10	2	1	-2.36828	-7.38826
DERL3	2	1	-0.0695712	-7.08534
DDT	2	1	-1.88814	-8.10663
SUSD2	1	1	2.94984	5.99863
TPST2	1	1	2.88584	5.93282
XBP1	2	1	-0.737362	-5.35324
PLA2G3	3	1	1.11681	2.21112
TIMP3	1	1	2.67537	2.2765
HMOX1	2	1	-2.53088	-5.69866
MCM5	4	2	-6.51429	3.75116
PVALB	3	1	1.5615	0.602316
MFNG	3	1	1.64285	0.687261
CDC42EP1	1	1	3.03842	5.80025
LGALS1	1	1	3.66999	7.78648
GCAT	2	1	-3.36742	-6.1315
SOX10	3	1	3.07995	1.06558
MAFF	2	1	-1.62009	-4.70753
APOBEC3B	4	2	-7.37605	4.26165
MCHR1	3	1	1.98932	-2.33085
CENPM	4	2	-7.18666	3.90242
NDUFA6	2	1	-1.82838	-7.63971
TSPO	1	1	2.68575	5.333
SCUBE1	1	1	3.26764	2.78071
FBLN1	3	1	1.03603	2.34472
GTSE1	4	2	-8.79062	4.36525
PIM3	2	1	-1.088	-6.19564
MLC1	1	1	3.75622	3.08757
SYCE3	3	1	1.85645	-2.07416
CHODL	1	1	3.91468	3.08429
JAM2	1	1	3.46829	3.1342
ADAMTS1	2	1	-1.82847	-4.3924
GRIK1	3	1	4.06486	-0.479899
C21orf62	1	1	3.77188	3.13699
OLIG2	3	1	1.69752	0.955165
OLIG1	3	1	1.80785	1.0877
MRPS6	1	1	0.791491	5.68279
SLC5A3	1	1	0.791601	5.64299
RIPPLY3	1	1	1.02819	5.45183
PIGP	2	1	-3.60544	-5.8518
KCNJ6	3	1	2.65995	-1.26728
PSMG1	2	1	-3.48308	-5.94365
SH3BGR	2	1	-2.31504	-5.28883
PCP4	1	1	1.06454	5.53523
TMPRSS2	1	1	2.72527	6.06897
TFF3	1	1	0.168957	3.88313
RSPH1	1	1	5.26758	3.02549
NDUFV3	2	1	-1.91642	-7.66709
C21orf58	4	2	-7.67073	3.85155
S100B	1	1	3.54356	2.34416
MT-ND1	3	1	4.21298	1.0378
MT-ND2	3	1	4.21747	1.06619
MT-CO2	3	1	4.19271	1.08301
MT-ATP8	3	1	3.83811	0.764606
MT-ATP6	3	1	4.18177	1.07393
MT-ND4L	3	1	4.17227	1.03266
MT-ND4	3	1	4.21424	1.06095
MT-ND5	3	1	4.19702	1.04665
MT-CYB	3	1	4.16579	1.04902
