## Supplementary material for "Transcriptomic disruption and functional hypoactivity in DYT-*SGCE* MGE-patterned inhibitory neurons": Supplementary_Data_3.xlsx

### Sheet: Sheet1
Table S3A: Upregulated genes in SGCE-mutation positive neurons									Table 3B: Downregulated genes in SGCE-mutation positive neurons
ensembl_gene_id	Gene Name	gene_biotype	pct.1	pct.2	average log2Fold Change	pvalue	padj		ensembl_gene_id	Gene Name	gene_biotype	pct.1	pct.2	average log2Fold Change	pvalue	padj
ENSG00000166426	CRABP1	protein_coding	1	0.734	3.20305	7.98775e-31	1.43604e-26		ENSG00000128564	VGF	protein_coding	0.987	0.83	1.85367	2.37809e-25	4.27534e-21
ENSG00000162998	FRZB	protein_coding	0.973	0.601	2.40384	3.83728e-26	6.89866e-22		ENSG00000172020	GAP43	protein_coding	1	1	0.868256	2.56443e-25	4.61033e-21
ENSG00000171885	AQP4	protein_coding	0.938	0.5	2.52867	6.76095e-26	1.21548e-21		ENSG00000054356	PTPRN	protein_coding	0.994	0.804	1.83072	2.03801e-23	3.66394e-19
ENSG00000166165	CKB	protein_coding	1	1	0.873261	6.2701e-23	1.12724e-18		ENSG00000277586	NEFL	protein_coding	0.994	0.938	1.71263	1.44947e-22	2.60586e-18
ENSG00000125462	C1orf61	protein_coding	1	0.994	1.17018	2.26732e-21	4.07619e-17		ENSG00000104722	NEFM	protein_coding	0.924	0.625	2.18185	3.97709e-20	7.15e-16
ENSG00000162692	VCAM1	protein_coding	0.759	0.215	3.16688	3.49783e-21	6.28839e-17		ENSG00000171951	SCG2	protein_coding	0.994	0.991	1.07256	5.68766e-19	1.02253e-14
ENSG00000168309	FAM107A	protein_coding	0.955	0.544	1.91827	2.14928e-19	3.86398e-15		ENSG00000143153	ATP1B1	protein_coding	0.987	0.875	1.40838	3.04302e-18	5.47075e-14
ENSG00000164434	FABP7	protein_coding	1	0.994	1.07354	2.35685e-19	4.23715e-15		ENSG00000102172	SMS	protein_coding	0.987	0.929	1.18129	8.67903e-17	1.56032e-12
ENSG00000147257	GPC3	protein_coding	0.973	0.544	1.97661	2.79561e-19	5.02595e-15		ENSG00000198105	ZNF248	protein_coding	0.563	0.071	3.63262	1.10453e-16	1.98573e-12
ENSG00000152583	SPARCL1	protein_coding	1	0.937	1.39639	3.36873e-19	6.05631e-15		ENSG00000108691	CCL2	protein_coding	0.671	0.232	3.12295	8.57783e-16	1.54212e-11
ENSG00000150551	LYPD1	protein_coding	0.991	0.886	1.31311	1.32263e-18	2.37782e-14		ENSG00000174460	ZCCHC12	protein_coding	0.968	0.884	1.34037	7.67499e-15	1.37981e-10
ENSG00000121966	CXCR4	protein_coding	0.768	0.304	2.70501	3.62528e-18	6.51753e-14		ENSG00000101856	PGRMC1	protein_coding	1	0.982	0.914044	1.74598e-14	3.13892e-10
ENSG00000181449	SOX2	protein_coding	1	0.88	1.12128	4.53222e-18	8.14803e-14		ENSG00000088367	EPB41L1	protein_coding	0.956	0.812	1.38299	1.9222e-14	3.45572e-10
ENSG00000008394	MGST1	protein_coding	0.982	0.835	1.29342	1.20605e-17	2.16824e-13		ENSG00000149256	TENM4	protein_coding	0.911	0.723	1.8739	5.30636e-14	9.53977e-10
ENSG00000147862	NFIB	protein_coding	0.973	0.741	1.55712	3.00307e-17	5.39891e-13		ENSG00000104435	STMN2	protein_coding	1	1	0.681563	6.43979e-14	1.15775e-09
ENSG00000113361	CDH6	protein_coding	0.741	0.266	2.44756	5.41505e-17	9.73518e-13		ENSG00000174938	SEZ6L2	protein_coding	0.968	0.92	1.05346	6.69092e-14	1.20289e-09
ENSG00000152760	TCTEX1D1	protein_coding	0.58	0.127	2.82568	5.14397e-16	9.24784e-12		ENSG00000115310	RTN4	protein_coding	1	1	0.707665	7.17779e-14	1.29042e-09
ENSG00000166450	PRTG	protein_coding	0.786	0.316	1.90113	5.85721e-16	1.05301e-11		ENSG00000087085	ACHE	protein_coding	0.88	0.58	1.71363	1.34158e-13	2.41188e-09
ENSG00000092820	EZR	protein_coding	0.973	0.741	1.26098	1.61672e-15	2.90654e-11		ENSG00000102003	SYP	protein_coding	0.987	0.955	1.00153	1.38628e-13	2.49226e-09
ENSG00000137558	PI15	protein_coding	0.777	0.297	1.57579	2.40485e-15	4.32344e-11		ENSG00000105223	PLD3	protein_coding	1	1	0.516827	6.31444e-13	1.13521e-08
ENSG00000136160	EDNRB	protein_coding	0.875	0.462	1.72182	2.89917e-15	5.21212e-11		ENSG00000166257	SCN3B	protein_coding	0.937	0.857	1.24323	7.59694e-13	1.36578e-08
ENSG00000162407	PLPP3	protein_coding	0.955	0.557	1.16962	3.12266e-15	5.61392e-11		ENSG00000151150	ANK3	protein_coding	0.994	0.991	0.863843	8.1908e-13	1.47254e-08
ENSG00000113140	SPARC	protein_coding	1	1	1.01908	5.99214e-15	1.07727e-10		ENSG00000130066	SAT1	protein_coding	0.956	0.902	1.16715	8.61043e-13	1.54798e-08
ENSG00000046653	GPM6B	protein_coding	1	0.987	1.11482	6.22176e-15	1.11855e-10		ENSG00000101489	CELF4	protein_coding	0.981	0.964	0.981611	1.04858e-12	1.88514e-08
ENSG00000152558	TMEM123	protein_coding	0.875	0.449	1.47023	3.3379e-14	6.00088e-10		ENSG00000102109	PCSK1N	protein_coding	1	1	0.525185	2.25183e-12	4.04833e-08
ENSG00000163110	PDLIM5	protein_coding	0.982	0.734	1.3058	4.51574e-14	8.1184e-10		ENSG00000129990	SYT5	protein_coding	0.949	0.893	0.995968	2.35877e-12	4.2406e-08
ENSG00000129596	CDO1	protein_coding	1	0.854	1.03789	4.5629e-14	8.20318e-10		ENSG00000163032	VSNL1	protein_coding	0.797	0.509	1.85943	2.83879e-12	5.10358e-08
ENSG00000145703	IQGAP2	protein_coding	0.759	0.329	1.75085	4.8305e-14	8.68428e-10		ENSG00000120251	GRIA2	protein_coding	0.981	0.964	1.12857	5.28269e-12	9.49722e-08
ENSG00000167552	TUBA1A	protein_coding	1	1	0.420731	1.14597e-13	2.06022e-09		ENSG00000100320	RBFOX2	protein_coding	1	1	0.660222	9.19234e-12	1.6526e-07
ENSG00000125869	LAMP5	protein_coding	0.357	0.025	3.09819	7.41107e-13	1.33236e-08		ENSG00000006128	TAC1	protein_coding	0.943	0.777	1.50438	1.35275e-11	2.43198e-07
ENSG00000022267	FHL1	protein_coding	0.991	0.994	0.665579	8.47914e-13	1.52438e-08		ENSG00000100604	CHGA	protein_coding	0.88	0.643	1.48199	1.6733e-11	3.00826e-07
ENSG00000070214	SLC44A1	protein_coding	0.902	0.677	1.47944	8.73332e-13	1.57008e-08		ENSG00000118785	SPP1	protein_coding	0.589	0.214	2.12987	4.5269e-11	8.13845e-07
ENSG00000167614	TTYH1	protein_coding	1	0.956	0.982092	1.41225e-12	2.53894e-08		ENSG00000131711	MAP1B	protein_coding	1	1	0.369034	4.71232e-11	8.47181e-07
ENSG00000168209	DDIT4	protein_coding	0.857	0.475	1.30781	2.03476e-12	3.65809e-08		ENSG00000166448	TMEM130	protein_coding	0.886	0.589	1.15688	6.16845e-11	1.10896e-06
ENSG00000092841	MYL6	protein_coding	1	1	0.408113	2.32957e-12	4.18811e-08		ENSG00000102225	CDK16	protein_coding	0.994	0.982	0.811938	1.10657e-10	1.98939e-06
ENSG00000142611	PRDM16	protein_coding	0.679	0.241	1.7499	2.53024e-12	4.54887e-08		ENSG00000187164	SHTN1	protein_coding	0.962	0.83	1.07014	4.97245e-10	8.93947e-06
ENSG00000229415	SFTA3	protein_coding	0.839	0.399	1.27427	2.92507e-12	5.25868e-08		ENSG00000135919	SERPINE2	protein_coding	0.848	0.688	1.3688	7.22226e-10	1.29842e-05
ENSG00000152661	GJA1	protein_coding	0.902	0.544	1.23719	3.56173e-12	6.40328e-08		ENSG00000260230	FRRS1L	protein_coding	0.918	0.75	0.978421	8.10571e-10	1.45724e-05
ENSG00000164587	RPS14	protein_coding	1	1	0.507947	4.18096e-12	7.51653e-08		ENSG00000129682	FGF13	protein_coding	0.962	0.938	1.3089	9.18677e-10	1.6516e-05
ENSG00000198597	ZNF536	protein_coding	0.938	0.772	1.28258	4.23501e-12	7.6137e-08		ENSG00000130294	KIF1A	protein_coding	1	1	0.535256	9.48469e-10	1.70516e-05
ENSG00000125398	SOX9	protein_coding	0.759	0.354	1.51879	8.38923e-12	1.50822e-07		ENSG00000135447	PPP1R1A	protein_coding	0.797	0.518	1.5282	1.02816e-09	1.84843e-05
ENSG00000197415	VEPH1	protein_coding	0.554	0.165	2.20046	9.91299e-12	1.78216e-07		ENSG00000109971	HSPA8	protein_coding	1	1	0.398475	1.12238e-09	2.01781e-05
ENSG00000171316	CHD7	protein_coding	0.955	0.614	1.12883	2.77941e-11	4.99683e-07		ENSG00000126950	TMEM35A	protein_coding	0.924	0.804	1.15224	1.39658e-09	2.51077e-05
ENSG00000205542	TMSB4X	protein_coding	1	1	0.590784	3.20785e-11	5.76707e-07		ENSG00000164924	YWHAZ	protein_coding	1	1	0.357937	1.53792e-09	2.76487e-05
ENSG00000100316	RPL3	protein_coding	1	1	0.546658	3.84819e-11	6.91828e-07		ENSG00000186868	MAPT	protein_coding	1	0.991	0.583516	2.00221e-09	3.59958e-05
ENSG00000196628	TCF4	protein_coding	0.982	0.981	0.900463	4.46747e-11	8.03161e-07		ENSG00000117410	ATP6V0B	protein_coding	1	0.991	0.634131	3.27961e-09	5.89609e-05
ENSG00000163041	H3F3A	protein_coding	1	1	0.604276	4.91709e-11	8.83994e-07		ENSG00000122585	NPY	protein_coding	0.994	0.938	1.54803	5.31034e-09	9.54694e-05
ENSG00000132692	BCAN	protein_coding	0.991	0.785	1.34822	5.61402e-11	1.00929e-06		ENSG00000135749	PCNX2	protein_coding	0.759	0.509	1.47288	9.48824e-09	0.00017058
ENSG00000151023	ENKUR	protein_coding	0.705	0.348	1.97068	7.22083e-11	1.29816e-06		ENSG00000136531	SCN2A	protein_coding	0.924	0.875	0.960099	1.04441e-08	0.000187765
ENSG00000178568	ERBB4	protein_coding	0.893	0.69	1.4824	7.60419e-11	1.36708e-06		ENSG00000198695	MT-ND6	protein_coding	1	1	0.383134	1.38747e-08	0.00024944
ENSG00000174721	FGFBP3	protein_coding	1	0.899	0.856559	8.30306e-11	1.49272e-06		ENSG00000141837	CACNA1A	protein_coding	0.861	0.75	1.11642	1.44781e-08	0.000260287
ENSG00000051128	HOMER3	protein_coding	0.804	0.449	1.43183	8.49144e-11	1.52659e-06		ENSG00000184672	RALYL	protein_coding	0.728	0.509	1.67194	1.49209e-08	0.000268249
ENSG00000135069	PSAT1	protein_coding	0.929	0.759	1.17529	9.1533e-11	1.64558e-06		ENSG00000153707	PTPRD	protein_coding	0.949	0.75	1.1076	1.8933e-08	0.000340378
ENSG00000177954	RPS27	protein_coding	1	0.987	0.636762	1.07245e-10	1.92806e-06		ENSG00000120875	DUSP4	protein_coding	0.93	0.848	1.1363	2.30915e-08	0.000415139
ENSG00000084207	GSTP1	protein_coding	1	1	0.525157	1.4207e-10	2.55413e-06		ENSG00000106976	DNM1	protein_coding	0.968	0.893	0.765706	2.89805e-08	0.000521011
ENSG00000186973	FAM183A	protein_coding	0.589	0.209	1.65379	1.47903e-10	2.659e-06		ENSG00000107954	NEURL1	protein_coding	0.658	0.348	1.41987	4.11761e-08	0.000740264
ENSG00000085117	CD82	protein_coding	0.696	0.316	1.76661	1.61667e-10	2.90644e-06		ENSG00000110675	ELMOD1	protein_coding	0.576	0.277	1.82631	4.51779e-08	0.000812208
ENSG00000137033	IL33	protein_coding	0.357	0.051	2.64797	1.92523e-10	3.46117e-06		ENSG00000146674	IGFBP3	protein_coding	0.456	0.17	2.37894	5.94616e-08	0.001069
ENSG00000018625	ATP1A2	protein_coding	0.857	0.5	1.17324	2.05067e-10	3.68669e-06		ENSG00000177679	SRRM3	protein_coding	0.823	0.536	1.02845	6.1219e-08	0.0011006
ENSG00000188153	COL4A5	protein_coding	0.83	0.525	1.24009	2.59103e-10	4.65815e-06		ENSG00000220205	VAMP2	protein_coding	1	1	0.506195	6.22069e-08	0.00111836
ENSG00000053438	NNAT	protein_coding	1	1	0.483326	2.6101e-10	4.69244e-06		ENSG00000111907	TPD52L1	protein_coding	0.747	0.527	1.74399	6.76857e-08	0.00121685
ENSG00000170989	S1PR1	protein_coding	0.679	0.278	1.57478	2.68044e-10	4.8189e-06		ENSG00000127561	SYNGR3	protein_coding	0.734	0.5	1.40165	6.94615e-08	0.00124878
ENSG00000118418	HMGN3	protein_coding	1	0.943	0.731408	3.16676e-10	5.6932e-06		ENSG00000166501	PRKCB	protein_coding	0.658	0.366	1.29343	7.34013e-08	0.00131961
ENSG00000135362	PRR5L	protein_coding	0.652	0.278	2.03061	3.83962e-10	6.90287e-06		ENSG00000068831	RASGRP2	protein_coding	0.608	0.304	1.61949	7.63437e-08	0.00137251
ENSG00000157570	TSPAN18	protein_coding	0.518	0.171	1.99396	4.23769e-10	7.61852e-06		ENSG00000105825	TFPI2	protein_coding	0.462	0.143	1.4798	8.48974e-08	0.00152628
ENSG00000165588	OTX2	protein_coding	0.67	0.278	1.26958	4.55734e-10	8.19318e-06		ENSG00000169213	RAB3B	protein_coding	0.975	0.857	0.865388	9.50669e-08	0.00170911
ENSG00000152611	CAPSL	protein_coding	0.384	0.082	2.77885	5.66701e-10	1.01881e-05		ENSG00000186472	PCLO	protein_coding	0.962	0.893	0.669324	9.77437e-08	0.00175724
ENSG00000256463	SALL3	protein_coding	0.491	0.146	1.98092	5.75749e-10	1.03508e-05		ENSG00000058335	RASGRF1	protein_coding	0.589	0.312	1.88622	1.08668e-07	0.00195364
ENSG00000182054	IDH2	protein_coding	1	0.93	0.657799	6.29296e-10	1.13135e-05		ENSG00000145362	ANK2	protein_coding	0.994	0.973	0.639982	1.5063e-07	0.00270803
ENSG00000204347	BTBD17	protein_coding	0.821	0.481	1.08846	6.78513e-10	1.21983e-05		ENSG00000184305	CCSER1	protein_coding	0.766	0.482	1.17429	1.70893e-07	0.00307231
ENSG00000213853	EMP2	protein_coding	0.625	0.266	1.50931	6.93228e-10	1.24629e-05		ENSG00000156253	RWDD2B	protein_coding	0.361	0.08	2.05014	1.75911e-07	0.00316253
ENSG00000101144	BMP7	protein_coding	0.875	0.557	1.07692	8.17931e-10	1.47048e-05		ENSG00000089199	CHGB	protein_coding	0.93	0.83	0.909754	2.50618e-07	0.00450561
ENSG00000109062	SLC9A3R1	protein_coding	0.812	0.43	1.15295	8.2297e-10	1.47954e-05		ENSG00000171004	HS6ST2	protein_coding	0.601	0.295	1.40204	2.54762e-07	0.00458011
ENSG00000121005	CRISPLD1	protein_coding	0.839	0.551	1.05411	8.8468e-10	1.59048e-05		ENSG00000183023	SLC8A1	protein_coding	0.797	0.58	1.30621	2.58558e-07	0.00464836
ENSG00000134376	CRB1	protein_coding	0.652	0.297	1.22102	1.02757e-09	1.84737e-05		ENSG00000185736	ADARB2	protein_coding	0.601	0.33	1.62699	2.59393e-07	0.00466336
ENSG00000154721	JAM2	protein_coding	0.768	0.462	1.37966	1.20364e-09	2.1639e-05		ENSG00000159164	SV2A	protein_coding	0.962	0.938	0.785367	2.64867e-07	0.00476177
ENSG00000123416	TUBA1B	protein_coding	1	1	0.493288	1.23881e-09	2.22713e-05		ENSG00000102466	FGF14	protein_coding	0.772	0.571	1.23541	2.80782e-07	0.00504789
ENSG00000162734	PEA15	protein_coding	1	1	0.661845	1.55307e-09	2.79211e-05		ENSG00000196767	POU3F4	protein_coding	0.329	0.062	2.30339	3.07886e-07	0.00553517
ENSG00000182836	PLCXD3	protein_coding	0.554	0.215	1.92896	1.56102e-09	2.80639e-05		ENSG00000116254	CHD5	protein_coding	0.835	0.723	1.15845	3.10558e-07	0.00558321
ENSG00000092621	PHGDH	protein_coding	0.875	0.665	1.00474	1.79577e-09	3.22844e-05		ENSG00000165092	ALDH1A1	protein_coding	0.297	0.054	3.8452	3.16645e-07	0.00569265
ENSG00000166596	CFAP52	protein_coding	0.429	0.114	2.30745	2.18338e-09	3.92529e-05		ENSG00000111674	ENO2	protein_coding	1	0.964	0.559875	4.34323e-07	0.00780826
ENSG00000132475	H3F3B	protein_coding	1	1	0.396486	2.47912e-09	4.45696e-05		ENSG00000176788	BASP1	protein_coding	1	1	0.429585	4.8364e-07	0.00869488
ENSG00000164032	H2AFZ	protein_coding	1	1	0.544505	2.60204e-09	4.67794e-05		ENSG00000166619	BLCAP	protein_coding	1	0.991	0.571155	5.08174e-07	0.00913595
ENSG00000156508	EEF1A1	protein_coding	1	1	0.389162	2.60204e-09	4.67794e-05		ENSG00000011677	GABRA3	protein_coding	0.905	0.777	0.819179	5.22354e-07	0.00939088
ENSG00000006042	TMEM98	protein_coding	0.83	0.519	1.07985	2.84695e-09	5.11824e-05		ENSG00000033627	ATP6V0A1	protein_coding	0.962	0.938	0.793956	5.88344e-07	0.0105773
ENSG00000183172	SMDT1	protein_coding	1	0.918	0.688431	2.88791e-09	5.19188e-05		ENSG00000167642	SPINT2	protein_coding	0.987	0.938	0.593165	5.96192e-07	0.0107183
ENSG00000136352	NKX2-1	protein_coding	0.973	0.829	0.81475	3.12359e-09	5.61558e-05		ENSG00000147256	ARHGAP36	protein_coding	0.418	0.143	2.61851	5.97341e-07	0.010739
ENSG00000140391	TSPAN3	protein_coding	0.991	0.987	0.545336	3.18627e-09	5.72828e-05		ENSG00000182263	FIGN	protein_coding	0.829	0.741	1.29487	6.15886e-07	0.0110724
ENSG00000142541	RPL13A	protein_coding	1	1	0.465853	3.18634e-09	5.72841e-05		ENSG00000165644	COMTD1	protein_coding	0.601	0.339	1.38517	6.75253e-07	0.0121397
ENSG00000163251	FZD5	protein_coding	0.652	0.285	1.51762	3.40152e-09	6.11526e-05		ENSG00000101958	GLRA2	protein_coding	0.405	0.125	1.93448	7.10276e-07	0.0127693
ENSG00000018408	WWTR1	protein_coding	0.92	0.652	1.16525	3.45925e-09	6.21904e-05		ENSG00000137309	HMGA1	protein_coding	0.911	0.893	0.950159	7.6871e-07	0.0138199
ENSG00000102024	PLS3	protein_coding	0.92	0.703	1.25686	3.78178e-09	6.79888e-05		ENSG00000184831	APOO	protein_coding	0.924	0.804	0.853179	7.76711e-07	0.0139637
ENSG00000197565	COL4A6	protein_coding	0.688	0.361	1.5544	3.79973e-09	6.83116e-05		ENSG00000237515	SHISA9	protein_coding	0.589	0.348	1.68305	8.01634e-07	0.0144118
ENSG00000177917	ARL6IP6	protein_coding	0.804	0.449	1.03962	4.15512e-09	7.47007e-05		ENSG00000162849	KIF26B	protein_coding	0.671	0.393	1.31783	8.02608e-07	0.0144293
ENSG00000167646	DNAAF3	protein_coding	0.384	0.095	2.63937	5.27428e-09	9.48211e-05		ENSG00000130477	UNC13A	protein_coding	0.81	0.616	0.883582	8.23205e-07	0.0147996
ENSG00000138083	SIX3	protein_coding	0.768	0.418	1.05638	5.75886e-09	0.000103533		ENSG00000163171	CDC42EP3	protein_coding	0.816	0.652	1.09014	8.74812e-07	0.0157274
ENSG00000160781	PAQR6	protein_coding	0.634	0.291	1.59489	5.89628e-09	0.000106003		ENSG00000132932	ATP8A2	protein_coding	0.791	0.589	1.1164	9.43477e-07	0.0169618
ENSG00000002586	CD99	protein_coding	0.938	0.696	0.836788	5.94842e-09	0.000106941		ENSG00000139182	CLSTN3	protein_coding	0.842	0.696	0.99895	1.06378e-06	0.0191246
ENSG00000164199	ADGRV1	protein_coding	0.973	0.759	1.00089	6.12754e-09	0.000110161		ENSG00000087258	GNAO1	protein_coding	0.968	0.982	0.676983	1.21006e-06	0.0217545
ENSG00000188321	ZNF559	protein_coding	0.259	0.025	3.64956	6.57855e-09	0.000118269		ENSG00000183741	CBX6	protein_coding	0.968	0.92	0.712719	1.25242e-06	0.022516
ENSG00000135549	PKIB	protein_coding	0.732	0.462	1.49576	6.60376e-09	0.000118722		ENSG00000167779	IGFBP6	protein_coding	0.342	0.098	2.14826	1.28303e-06	0.0230663
ENSG00000254245	PCDHGA3	protein_coding	0.277	0.038	3.41609	1.13535e-08	0.000204113		ENSG00000074317	SNCB	protein_coding	0.759	0.589	1.10168	1.37137e-06	0.0246545
ENSG00000077327	SPAG6	protein_coding	0.536	0.196	1.52019	1.20847e-08	0.000217258		ENSG00000157542	KCNJ6	protein_coding	0.684	0.455	1.38494	1.37531e-06	0.0247253
ENSG00000198830	HMGN2	protein_coding	1	1	0.39908	1.57872e-08	0.000283822		ENSG00000188158	NHS	protein_coding	0.766	0.527	0.959596	1.47186e-06	0.0264612
ENSG00000100427	MLC1	protein_coding	0.696	0.424	1.42744	1.6109e-08	0.000289608		ENSG00000154096	THY1	protein_coding	0.892	0.768	0.952038	1.54657e-06	0.0278042
ENSG00000168385	SEPT2-	protein_coding	1	0.981	0.586802	1.73072e-08	0.000311148		ENSG00000096384	HSP90AB1	protein_coding	1	1	0.303924	1.66228e-06	0.0298844
ENSG00000160188	RSPH1	protein_coding	0.652	0.316	1.37297	1.90957e-08	0.000343303		ENSG00000066248	NGEF	protein_coding	0.544	0.295	1.80508	1.66826e-06	0.0299919
ENSG00000129654	FOXJ1	protein_coding	0.616	0.272	1.19047	2.0922e-08	0.000376136		ENSG00000070961	ATP2B1	protein_coding	0.943	0.929	0.905871	1.69701e-06	0.0305088
ENSG00000169515	CCDC8	protein_coding	0.545	0.215	1.19047	2.22442e-08	0.000399907		ENSG00000107105	ELAVL2	protein_coding	0.943	0.938	0.816943	1.84403e-06	0.033152
ENSG00000131171	SH3BGRL	protein_coding	0.955	0.816	0.721656	2.23544e-08	0.000401888		ENSG00000092096	SLC22A17	protein_coding	0.962	0.973	0.531124	2.10266e-06	0.0378017
ENSG00000112531	QKI	protein_coding	0.982	0.905	0.842814	2.28881e-08	0.000411482		ENSG00000136854	STXBP1	protein_coding	0.981	0.973	0.571755	2.42934e-06	0.0436747
ENSG00000145832	SLC25A48	protein_coding	0.393	0.108	2.16295	2.39016e-08	0.000429703		ENSG00000162409	PRKAA2	protein_coding	0.671	0.411	0.940655	2.70849e-06	0.0486932
ENSG00000049130	KITLG	protein_coding	0.58	0.241	1.25076	2.65558e-08	0.000477419
ENSG00000105372	RPS19	protein_coding	1	1	0.425433	2.88331e-08	0.000518361
ENSG00000135486	HNRNPA1	protein_coding	1	1	0.381982	3.01662e-08	0.000542328
ENSG00000091879	ANGPT2	protein_coding	0.455	0.165	2.54406	3.49505e-08	0.000628341
ENSG00000140264	SERF2	protein_coding	1	1	0.510027	3.74433e-08	0.000673156
ENSG00000137804	NUSAP1	protein_coding	0.562	0.222	1.17463	4.08308e-08	0.000734056
ENSG00000107249	GLIS3	protein_coding	0.661	0.297	1.02244	4.22405e-08	0.0007594
ENSG00000074201	CLNS1A	protein_coding	0.964	0.747	0.845723	5.05266e-08	0.000908367
ENSG00000147403	RPL10	protein_coding	1	1	0.373884	5.25692e-08	0.000945089
ENSG00000132688	NES	protein_coding	0.991	0.854	0.690667	5.6585e-08	0.00101729
ENSG00000101292	PROKR2	protein_coding	0.25	0.032	2.84592	6.13347e-08	0.00110268
ENSG00000063660	GPC1	protein_coding	0.964	0.816	0.934661	6.49476e-08	0.00116763
ENSG00000041982	TNC	protein_coding	0.812	0.525	0.984982	7.10475e-08	0.00127729
ENSG00000145721	LIX1	protein_coding	0.696	0.373	1.17399	7.16394e-08	0.00128793
ENSG00000167858	TEKT1	protein_coding	0.339	0.082	2.37871	7.46127e-08	0.00134139
ENSG00000026559	KCNG1	protein_coding	0.518	0.203	1.46504	7.65064e-08	0.00137543
ENSG00000205927	OLIG2	protein_coding	0.375	0.101	1.8099	8.15412e-08	0.00146595
ENSG00000142534	RPS11	protein_coding	1	0.987	0.530306	8.24333e-08	0.00148199
ENSG00000100650	SRSF5	protein_coding	1	0.994	0.447126	8.46275e-08	0.00152143
ENSG00000100162	CENPM	protein_coding	0.607	0.297	1.25061	8.70277e-08	0.00156458
ENSG00000164972	C9orf24	protein_coding	0.42	0.133	1.63678	9.5831e-08	0.00172285
ENSG00000115844	DLX2	protein_coding	0.911	0.753	0.824579	9.89596e-08	0.0017791
ENSG00000167815	PRDX2	protein_coding	1	1	0.380473	1.08024e-07	0.00194205
ENSG00000104765	BNIP3L	protein_coding	0.929	0.886	0.736132	1.1233e-07	0.00201947
ENSG00000183722	LHFPL6	protein_coding	0.893	0.69	0.89083	1.17442e-07	0.00211137
ENSG00000165119	HNRNPK	protein_coding	1	1	0.437404	1.18834e-07	0.00213639
ENSG00000163430	FSTL1	protein_coding	0.812	0.538	1.17569	1.24332e-07	0.00223523
ENSG00000151332	MBIP	protein_coding	0.902	0.633	0.820865	1.29605e-07	0.00233004
ENSG00000170390	DCLK2	protein_coding	0.955	0.867	0.754597	1.31834e-07	0.0023701
ENSG00000166803	PCLAF	protein_coding	0.679	0.348	0.983209	1.33189e-07	0.00239448
ENSG00000134595	SOX3	protein_coding	0.446	0.158	1.81489	1.40489e-07	0.00252571
ENSG00000165029	ABCA1	protein_coding	0.652	0.329	0.965159	1.44548e-07	0.00259869
ENSG00000108679	LGALS3BP	protein_coding	0.821	0.595	1.01832	1.45644e-07	0.00261838
ENSG00000141552	ANAPC11	protein_coding	0.991	1	0.581368	1.47435e-07	0.00265058
ENSG00000180628	PCGF5	protein_coding	0.795	0.456	0.92602	1.682e-07	0.00302389
ENSG00000167315	ACAA2	protein_coding	0.661	0.342	1.29629	1.80537e-07	0.00324569
ENSG00000122584	NXPH1	protein_coding	0.83	0.601	1.05751	1.82632e-07	0.00328335
ENSG00000135916	ITM2C	protein_coding	0.982	0.949	0.685672	2.09158e-07	0.00376024
ENSG00000135046	ANXA1	protein_coding	0.795	0.557	1.13345	2.116e-07	0.00380415
ENSG00000106211	HSPB1	protein_coding	0.991	0.949	0.668871	2.22005e-07	0.00399121
ENSG00000137693	YAP1	protein_coding	0.545	0.247	1.45193	2.25522e-07	0.00405444
ENSG00000151012	SLC7A11	protein_coding	0.616	0.304	1.29934	2.26627e-07	0.00407429
ENSG00000139352	ASCL1	protein_coding	0.821	0.627	0.949892	2.29353e-07	0.00412331
ENSG00000102316	MAGED2	protein_coding	0.991	1	0.422116	2.41745e-07	0.00434609
ENSG00000148120	C9orf3	protein_coding	0.804	0.487	0.768301	2.57127e-07	0.00462262
ENSG00000231500	RPS18	protein_coding	1	1	0.380788	2.81375e-07	0.00505857
ENSG00000118181	RPS25	protein_coding	1	1	0.399253	2.98423e-07	0.00536506
ENSG00000136928	GABBR2	protein_coding	0.991	0.949	0.719443	3.05879e-07	0.0054991
ENSG00000147027	TMEM47	protein_coding	0.955	0.816	0.905888	3.11917e-07	0.00560765
ENSG00000137154	RPS6	protein_coding	1	1	0.402176	3.13826e-07	0.00564197
ENSG00000088325	TPX2	protein_coding	0.616	0.329	1.29416	3.2202e-07	0.00578928
ENSG00000121851	POLR3GL	protein_coding	0.812	0.494	0.912475	3.39776e-07	0.0061085
ENSG00000116729	WLS	protein_coding	0.955	0.873	0.728718	3.63945e-07	0.006543
ENSG00000161016	RPL8	protein_coding	1	1	0.324594	3.89907e-07	0.00700975
ENSG00000150593	PDCD4	protein_coding	0.857	0.57	0.887072	4.21878e-07	0.00758452
ENSG00000162433	AK4	protein_coding	0.491	0.203	1.70669	4.23397e-07	0.00761184
ENSG00000215217	C5orf49	protein_coding	0.714	0.43	1.22475	4.7411e-07	0.00852355
ENSG00000163453	IGFBP7	protein_coding	0.991	0.962	0.720185	4.75612e-07	0.00855055
ENSG00000174021	GNG5	protein_coding	0.902	0.684	0.935968	5.23737e-07	0.00941575
ENSG00000054654	SYNE2	protein_coding	0.946	0.797	0.545656	5.3207e-07	0.00956556
ENSG00000152253	SPC25	protein_coding	0.357	0.108	2.03669	5.32983e-07	0.00958196
ENSG00000174599	TRAM1L1	protein_coding	0.393	0.139	2.26213	5.55621e-07	0.00998896
ENSG00000117724	CENPF	protein_coding	0.75	0.449	0.808225	5.62484e-07	0.0101123
ENSG00000145147	SLIT2	protein_coding	0.991	0.797	0.627846	5.94622e-07	0.0106901
ENSG00000129493	HEATR5A	protein_coding	0.634	0.373	1.43757	6.22105e-07	0.0111842
ENSG00000189067	LITAF	protein_coding	0.821	0.563	0.706952	6.40114e-07	0.011508
ENSG00000158164	TMSB15A	protein_coding	0.991	0.892	0.684189	6.4487e-07	0.0115935
ENSG00000146802	TMEM168	protein_coding	0.536	0.234	1.37637	6.99832e-07	0.0125816
ENSG00000026025	VIM	protein_coding	1	0.994	0.455072	7.16775e-07	0.0128862
ENSG00000075275	CELSR1	protein_coding	0.562	0.272	1.38449	7.31218e-07	0.0131458
ENSG00000004838	ZMYND10	protein_coding	0.5	0.209	1.37605	7.4391e-07	0.013374
ENSG00000119632	IFI27L2	protein_coding	0.955	0.81	0.705767	7.74924e-07	0.0139316
ENSG00000175267	VWA3A	protein_coding	0.554	0.272	1.37384	8.03196e-07	0.0144399
ENSG00000114315	HES1	protein_coding	0.705	0.386	1.13464	8.25905e-07	0.0148481
ENSG00000068078	FGFR3	protein_coding	0.67	0.342	1.04839	8.4888e-07	0.0152612
ENSG00000143149	ALDH9A1	protein_coding	0.902	0.658	0.775422	8.79575e-07	0.015813
ENSG00000240184	PCDHGC3	protein_coding	0.33	0.089	1.69331	8.81385e-07	0.0158455
ENSG00000171766	GATM	protein_coding	0.75	0.525	1.08778	8.96179e-07	0.0161115
ENSG00000157456	CCNB2	protein_coding	0.455	0.165	0.494564	9.52893e-07	0.0171311
ENSG00000146122	DAAM2	protein_coding	0.348	0.101	1.80268	1.08718e-06	0.0195454
ENSG00000150625	GPM6A	protein_coding	1	0.962	0.507683	1.16278e-06	0.0209044
ENSG00000158089	GALNT14	protein_coding	0.661	0.354	1.09512	1.1703e-06	0.0210397
ENSG00000013583	HEBP1	protein_coding	0.562	0.297	1.44928	1.17428e-06	0.0211113
ENSG00000128228	SDF2L1	protein_coding	0.688	0.386	0.873495	1.20685e-06	0.0216968
ENSG00000204580	DDR1	protein_coding	0.982	0.943	0.677695	1.26859e-06	0.0228067
ENSG00000184221	OLIG1	protein_coding	0.455	0.184	1.20362	1.28188e-06	0.0230457
ENSG00000129151	BBOX1	protein_coding	0.33	0.095	1.89369	1.3096e-06	0.0235441
ENSG00000113558	SKP1	protein_coding	1	1	0.308327	1.31071e-06	0.0235639
ENSG00000105640	RPL18A	protein_coding	1	0.994	0.408488	1.34236e-06	0.0241329
ENSG00000116117	PARD3B	protein_coding	0.634	0.316	0.92129	1.37133e-06	0.0246538
ENSG00000172426	RSPH9	protein_coding	0.446	0.19	1.74722	1.38019e-06	0.024813
ENSG00000138061	CYP1B1	protein_coding	0.286	0.07	2.16459	1.38937e-06	0.0249781
ENSG00000115539	PDCL3	protein_coding	0.714	0.481	0.896234	1.44308e-06	0.0259437
ENSG00000101871	MID1	protein_coding	0.688	0.373	0.857161	1.58529e-06	0.0285004
ENSG00000110700	RPS13	protein_coding	1	1	0.35005	1.59797e-06	0.0287284
ENSG00000133665	DYDC2	protein_coding	0.304	0.082	1.97661	1.61517e-06	0.0290375
ENSG00000122566	HNRNPA2B1	protein_coding	1	1	0.27958	1.87046e-06	0.0336271
ENSG00000144596	GRIP2	protein_coding	0.804	0.563	0.881617	2.05463e-06	0.0369382
ENSG00000164574	GALNT10	protein_coding	0.554	0.266	1.08882	2.05867e-06	0.0370107
ENSG00000162949	CAPN13	protein_coding	0.277	0.063	1.73004	2.07176e-06	0.0372462
ENSG00000137691	CFAP300	protein_coding	0.33	0.101	2.01925	2.07488e-06	0.0373022
ENSG00000157856	DRC1	protein_coding	0.661	0.354	0.91773	2.08869e-06	0.0375504
ENSG00000170312	CDK1	protein_coding	0.652	0.354	1.04253	2.10873e-06	0.0379107
ENSG00000129675	ARHGEF6	protein_coding	0.446	0.177	1.37566	2.12565e-06	0.0382149
ENSG00000164287	CDC20B	protein_coding	0.286	0.076	2.66752	2.14925e-06	0.0386392
ENSG00000153048	CARHSP1	protein_coding	0.911	0.785	0.565633	2.19618e-06	0.0394828
ENSG00000122545	2007-09-01	protein_coding	1	0.994	0.390839	2.25657e-06	0.0405685
ENSG00000099194	SCD	protein_coding	1	0.975	0.653886	2.42014e-06	0.0435092
ENSG00000125285	SOX21	protein_coding	0.402	0.152	1.7058	2.67472e-06	0.048086
ENSG00000182022	CHST15	protein_coding	0.554	0.278	1.42457	2.71089e-06	0.0487363
