## Supplementary material for "Transcriptomic disruption and functional hypoactivity in DYT-*SGCE* MGE-patterned inhibitory neurons": Supplementary_Data_8.csv

display name	shared name	Gene Group	All_Degree	All_EigenCentrality	All_HubScore	All_Betweenness	Intra_Degree	Intra_EigenCentrality	Intra_HubScore	Intra_Betweenness	Inter_Degree	Inter_EigenCentrality	Inter_HubScore	Inter_Betweenness
SMS	9606.ENSP00000385746	Group4	1	0	3.44E-17	0					1	6.95E-18	0	0
MAP1B	9606.ENSP00000296755	Group3	10	0.495641036	0.495641036	143.0969476	3	0	1.03E-16	14	7	0.595280827	0.595280827	154.9926961
PCLO	9606.ENSP00000334319	Group3	2	0.141291889	0.141291889	0					2	0.220798146	0.220798146	2.455747738
BASP1	9606.ENSP00000319281	Group3	2	0.10915691	0.10915691	0	1	1.44E-18	1.72E-17	0	1	0.09312861	0.09312861	0
SYT5	9606.ENSP00000346265	Group4	2	0.106111593	0.106111593	0	2	0.146824172	0.146824172	0
PRKCB	9606.ENSP00000496129	Group2	4	0.184537398	0.184537398	16.72691847					4	0.294872834	0.294872834	51.98822308
BLCAP	9606.ENSP00000397172	Group4	1	0.006466073	0.006466073	0					1	0.015216387	0.015216387	0
RASGRF1	9606.ENSP00000405963	Group4	2	0.091397188	0.091397188	4.593578386	2	0.14353585	0.14353585	0.865079365
PRKAA2	9606.ENSP00000360290	Group2	2	0.10854703	0.10854703	0					2	0.200448631	0.200448631	0
ELMOD1	9606.ENSP00000265840	Group2
CACNA1A	9606.ENSP00000489829	Group4	12	0.336297798	0.336297798	228.53385	4	0.260113262	0.260113262	8.5	8	0.362847465	0.362847465	219.1855817
SAT1	9606.ENSP00000368572	Group2	1	0	3.44E-17	0					1	2.56E-17	0	0
SNCB	9606.ENSP00000377296	Group4	6	0.389706574	0.389706574	3.739612662	5	0.563778153	0.563778153	2.664285714	1	0.091131191	0.091131191	0
CELF4	9606.ENSP00000410584	Group2	1	0.001235204	0.001235204	0					1	0.005320878	0.005320878	0
GLRA2	9606.ENSP00000218075	Group2
PCSK1N	9606.ENSP00000218230	Group4	4	0.095757429	0.095757429	0	2	0.083644501	0.083644501	0	2	0.114858223	0.114858223	1.146464646
IGFBP6	9606.ENSP00000301464	Group2	1	0.002156723	0.002156723	0					1	0.004121789	0.004121789	0
FGF13	9606.ENSP00000396198	Group2	4	0.080046171	0.080046171	14.98537223	2	8.39E-19	3.44E-17	0	2	0.05394609	0.05394609	13.66666667
NPY	9606.ENSP00000384364	Group4	9	0.350825379	0.350825379	36.31530479	6	0.431128428	0.431128428	22.75	3	0.20255908	0.20255908	1.146464646
GRIA2	9606.ENSP00000296526	Group4	17	0.660410912	0.660410912	444.2041621	9	0.692665316	0.692665316	100.6626984	8	0.458754776	0.458754776	177.2837566
MAPT	9606.ENSP00000340820	Group4	25	0.90868713	0.90868713	542.4902016	11	0.860052446	0.860052446	62.21349206	14	0.946983445	0.946983445	383.070054
SLC8A1	9606.ENSP00000384763	Group3	2	0.014763661	0.014763661	0	2	1.41E-17	3.44E-17	0
THY1	9606.ENSP00000284240	Group4	8	0.343999276	0.343999276	60.63023983	4	0.460802163	0.460802163	0	4	0.119131516	0.119131516	79.0513209
PTPRN	9606.ENSP00000295718	Group4	2	0.030396241	0.030396241	140					2	0.07342137	0.07342137	116
RALYL	9606.ENSP00000430128	Group3
CLSTN3	9606.ENSP00000266546	Group3
CBX6	9606.ENSP00000384490	Group3
ATP6V0A1	9606.ENSP00000264649	Group4	4	0.117893243	0.117893243	75.38597582	2	0.080568433	0.080568433	25	2	0.151219982	0.151219982	2.841478697
ATP6V0B	9606.ENSP00000434729	Group4	1	0.01046432	0.01046432	0	1	0.010915465	0.010915465	0
MT-ND6	9606.ENSP00000354665	Group4	1	0.080655958	0.080655958	0	1	0.116520478	0.116520478	0
CCL2	9606.ENSP00000225831	Group2	6	0.156368866	0.156368866	102.2390177	3	2.41E-17	1.03E-16	8	3	0.092329223	0.092329223	60.63770739
KIF1A	9606.ENSP00000438388	Group3	9	0.509283904	0.509283904	74.2649487	1	1.36E-17	1.72E-17	0	8	0.754286028	0.754286028	107.5120264
VSNL1	9606.ENSP00000384719	Group3	4	0.201382216	0.201382216	28.66538462					4	0.276376538	0.276376538	38.48398075
VAMP2	9606.ENSP00000418572	Group4	16	0.59182439	0.59182439	201.5289197	9	0.583770371	0.583770371	75.75873016	7	0.547185654	0.547185654	59.58278659
TMEM130	9606.ENSP00000413163	Group4	1	0.005762341	0.005762341	0	1	0.013198393	0.013198393	0
SCN3B	9606.ENSP00000376523	Group4	4	0.065226423	0.065226423	16.21666667	1	0.013198393	0.013198393	0	3	0.106406579	0.106406579	4.142857143
HMGA1	9606.ENSP00000399888	Group3
RASGRP2	9606.ENSP00000338864	Group2	1	0.029850121	0.029850121	0					1	0.053615299	0.053615299	0
RBFOX2	9606.ENSP00000413035	Group3	2	0.013916066	0.013916066	71					2	0.036009628	0.036009628	59
FIGN	9606.ENSP00000333836	Group2
ATP1B1	9606.ENSP00000356790	Group4	1	0.001319989	0.001319989	0					1	2.21E-17	0	0
PCNX2	9606.ENSP00000258229	Group3
DNM1	9606.ENSP00000362014	Group3	11	0.524539354	0.524539354	91.69916452	3	1.92E-17	1.72E-16	20	8	0.747021406	0.747021406	129.976332
ANK2	9606.ENSP00000349588	Group3	8	0.151459259	0.151459259	224.1499435	4	6.58E-18	0	26	4	0.160172702	0.160172702	27.16819292
KCNJ6	9606.ENSP00000477437	Group3	2	0.069959849	0.069959849	0	1	2.30E-18	3.44E-17	0	1	0.053615299	0.053615299	0
ADARB2	9606.ENSP00000370713	Group2	3	0.072848154	0.072848154	71					3	0.102978578	0.102978578	59
TMEM35A	9606.ENSP00000362021	Group4
ELAVL2	9606.ENSP00000369453	Group2	3	0.155546152	0.155546152	140					3	0.238378261	0.238378261	118.2795306
ANK3	9606.ENSP00000280772	Group2	8	0.23224864	0.23224864	109.0708021	2	2.09E-17	0	5	6	0.31399097	0.31399097	102.7516853
TAC1	9606.ENSP00000321106	Group2	13	0.504717019	0.504717019	200.3249239	3	3.82E-17	1.03E-16	11	10	0.593525246	0.593525246	217.0633539
ATP2B1	9606.ENSP00000392043	Group3	3	0.014871272	0.014871272	71	2	2.06E-17	3.44E-17	0	1	8.46E-18	0	0
PPP1R1A	9606.ENSP00000257905	Group4
SCN2A	9606.ENSP00000490107	Group3	10	0.286227069	0.286227069	157.9972962	4	0	1.37E-16	38	6	0.245954613	0.245954613	94.30923516
COMTD1	9606.ENSP00000361616	Group2
APOO	9606.ENSP00000368528	Group4
PGRMC1	9606.ENSP00000217971	Group4	1	0.000241379	0.000241379	0					1	0.00163885	0.00163885	0
SHISA9	9606.ENSP00000454014	Group2	1	0.058618718	0.058618718	0					1	0.067786817	0.067786817	0
ACHE	9606.ENSP00000303211	Group4	4	0.245355716	0.245355716	1.390873016	3	0.31041071	0.31041071	0.4	1	0.087700857	0.087700857	0
TPD52L1	9606.ENSP00000306285	Group2	2	0.080421983	0.080421983	0					2	0.141373454	0.141373454	0
KIF26B	9606.ENSP00000385545	Group2	1	0.045204537	0.045204537	0					1	0.111455295	0.111455295	0
PLD3	9606.ENSP00000387050	Group3	1	0.080655958	0.080655958	0					1	0.139928774	0.139928774	0
GNAO1	9606.ENSP00000262494	Group3	10	0.451884696	0.451884696	85.77613321	3	0	1.03E-16	11	7	0.567631166	0.567631166	183.6028603
DUSP4	9606.ENSP00000240100	Group3
GAP43	9606.ENSP00000377372	Group4	19	0.829812741	0.829812741	273.6660008	11	0.918152258	0.918152258	54.69444444	8	0.630258164	0.630258164	141.5894858
NEFM	9606.ENSP00000221166	Group4	9	0.522833082	0.522833082	4.077921157	5	0.577322641	0.577322641	0	4	0.349636514	0.349636514	10.46124269
NEURL1	9606.ENSP00000358795	Group3
CHGA	9606.ENSP00000216492	Group3	9	0.339731074	0.339731074	238.1654589	1	1.46E-17	5.16E-17	0	8	0.485796142	0.485796142	278.9267001
FRRS1L	9606.ENSP00000477141	Group4	3	0.06491975	0.06491975	76.30581232	3	0.097419012	0.097419012	49
STXBP1	9606.ENSP00000362399	Group4	14	0.603651323	0.603651323	135.1459609	7	0.499957491	0.499957491	25.95873016	7	0.64146842	0.64146842	61.79112336
ENO2	9606.ENSP00000437402	Group4	12	0.548832077	0.548832077	68.57303972	7	0.68374396	0.68374396	3.852380952	5	0.294383306	0.294383306	48.77890306
SEZ6L2	9606.ENSP00000481917	Group4
HSPA8	9606.ENSP00000437125	Group3	8	0.314226724	0.314226724	37.16407331	2	1.10E-17	0	11	6	0.409574825	0.409574825	51.99316094
NGEF	9606.ENSP00000264051	Group2	1	0.029850121	0.029850121	0					1	0.053615299	0.053615299	0
FGF14	9606.ENSP00000365301	Group2	2	0.055255916	0.055255916	1.689285714					2	0.089958202	0.089958202	8
SCG2	9606.ENSP00000304133	Group3	6	0.218429124	0.218429124	15.2207418	1	1.05E-17	5.16E-17	0	5	0.291519579	0.291519579	37.99916262
SYP	9606.ENSP00000263233	Group4	24	1	1	376.4768563	12	1	1	50.12142857	12	0.947090206	0.947090206	302.1560889
CDC42EP3	9606.ENSP00000480549	Group2
NEFL	9606.ENSP00000482169	Group4	16	0.693402305	0.693402305	224.5271314	9	0.799343078	0.799343078	23.12301587	7	0.477822043	0.477822043	181.9304465
ZCCHC12	9606.ENSP00000308921	Group3
SERPINE2	9606.ENSP00000415786	Group3	2	0.002719425	0.002719425	71					2	0.011091096	0.011091096	59
YWHAZ	9606.ENSP00000379287	Group3	4	0.173641621	0.173641621	1.696832151	1	9.49E-18	3.44E-17	0	3	0.226998816	0.226998816	8.88015873
SV2A	9606.ENSP00000358142	Group2	11	0.638468314	0.638468314	21.21822892	1	7.72E-18	3.44E-17	0	10	1	1	139.6621698
SLC22A17	9606.ENSP00000380437	Group3
SHTN1	9606.ENSP00000347532	Group3
NHS	9606.ENSP00000369400	Group3
TENM4	9606.ENSP00000278550	Group2	1	0.020614616	0.020614616	0	1	3.37E-18	3.44E-17	0
HS6ST2	9606.ENSP00000429473	Group3
SYNGR3	9606.ENSP00000248121	Group3	6	0.366790338	0.366790338	0.879554656					6	0.616740411	0.616740411	71.45403247
VGF	9606.ENSP00000249330	Group4	5	0.16983793	0.16983793	11.93881021	3	0.186262257	0.186262257	6.435714286	2	0.114858223	0.114858223	1.146464646
RTN4	9606.ENSP00000337838	Group4	1	0.07365499	0.07365499	0	1	0.124391879	0.124391879	0
ZNF248	9606.ENSP00000379208	Group3
EPB41L1	9606.ENSP00000337168	Group4	3	0.092677007	0.092677007	13.00965309	1	0.093842758	0.093842758	0	2	0.070063676	0.070063676	0
RAB3B	9606.ENSP00000360718	Group4	2	0.106111593	0.106111593	0	2	0.146824172	0.146824172	0
IGFBP3	9606.ENSP00000370473	Group3	3	0.024298098	0.024298098	71					3	0.027894666	0.027894666	59.33333333
CCSER1	9606.ENSP00000425040	Group3
SPP1	9606.ENSP00000378517	Group2	5	0.115221932	0.115221932	49.72880756	2	0	3.44E-17	0	3	0.092329223	0.092329223	60.63770739
STMN2	9606.ENSP00000429243	Group3	8	0.399972161	0.399972161	32.64911761	3	0	1.37E-16	17	5	0.423111661	0.423111661	57.29625427
GABRA3	9606.ENSP00000359337	Group3	3	0.15384577	0.15384577	11.84047619					3	0.222947752	0.222947752	42.62456212
